# GRable version 1.0: A software tool for site-specific glycoform analysis with improved MS1-based glycopeptide detection with parallel clustering and confidence evaluation with MS2 information

**DOI:** 10.1101/2023.10.30.564073

**Authors:** Chiaki Nagai-Okatani, Daisuke Tominaga, Azusa Tomioka, Hiroaki Sakaue, Norio Goda, Shigeru Ko, Atsushi Kuno, Hiroyuki Kaji

**Affiliations:** Molecular and Cellular Glycoproteomics Research Group, Cellular and Molecular Biotechnology Research Institute, National Institute of Advanced Industrial Science and Technology (AIST), Tsukuba, Ibaraki 305-8565, Japan; Department of Systems Medicine, Keio University School of Medicine, Shinjuku, Tokyo 160-8582, Japan; Institute for Glyco-core Research (iGCORE), Nagoya University, Furo-cho, Chikusa, Nagoya, Aichi 464-8601, Japan; Education and Research Center for Pharmacy, Meiji Pharmaceutical University, Kiyose, Tokyo 204-8588, Japan; Center for Preventive Medicine, Keio University, Shinjuku, Tokyo 160-8582, Japan

**Keywords:** glycoproteomics, site-specific glycoform, glycan heterogeneity, retention time, software

## Abstract

High-throughput intact glycopeptide analysis is crucial for elucidating the physiological and pathological status of the glycans attached to each glycoprotein. Mass spectrometry-based glycoproteomic methods are challenging because of the diversity and heterogeneity of glycan structures. Therefore, we have developed an MS1-based site-specific glycoform analysis method named “Glycan heterogeneity-based Relational IDentification of Glycopeptide signals on Elution profile (Glyco-RIDGE)” for a more comprehensive analysis. This method detects glycopeptide signals as a cluster based on the mass and chromatographic properties of glycopeptides and then searches for each combination of core peptides and glycan compositions by matching their mass and retention time differences. Here we developed a novel browser-based software named GRable for semi-automated Glyco-RIDGE analysis with significant improvements in glycopeptide detection algorithms, including “parallel clustering.” This unique function improved the comprehensiveness of glycopeptide detection and allowed the analysis to focus on specific glycan structures, such as pauci-mannose. The other notable improvement is evaluating the “confidence level” of the GRable results, especially using MS2 information. This function facilitated reduced misassignment of the core peptide and glycan composition and improved the interpretation of the results. Additional improved points are: “correction function” for accurate monoisotopic peak picking; one-to-one correspondence of clusters and core peptides even for multiply sialylated glycopeptides; and “inter-cluster analysis” function for understanding the reason for detected but unmatched clusters. The significance of these improvements was demonstrated using purified and crude glycoprotein samples, showing that GRable allowed site-specific glycoform analysis of intact sialylated glycoproteins on a large scale and in depth. Therefore, this software will help to analyze the status and changes in glycans to obtain biological and clinical insights into protein glycosylation by complementing the comprehensiveness of MS2-based glycoproteomics. GRable can run freely online using a web browser via the GlyCosmos Portal (https://glycosmos.org/grable).

**Graphical Abstract:** 
