## Supplementary material for "GRable version 1.0: A software tool for site-specific glycoform analysis with improved MS1-based glycopeptide detection with parallel clustering and confidence evaluation with MS2 information": Table S1

### Sheet: Table S1
Table S1. List of glycan compositions used for GRable and Byonic analyses of hAGP.
	*Note that No.118 composition (Hex(7)HexNAc(6)) is included only for GRable analysis.
		No. of glycan units
No.	Composition	Hex	HexNAc	dHex	NeuAc
1	HexNAc(1)	0	1	0	0
2	HexNAc(1)dHex(1)	0	1	1	0
3	HexNAc(2)	0	2	0	0
4	HexNAc(2)dHex(1)	0	2	1	0
5	Hex(1)HexNAc(2)	1	2	0	0
6	Hex(1)HexNAc(2)dHex(1)	1	2	1	0
7	Hex(2)HexNAc(2)	2	2	0	0
8	Hex(2)HexNAc(2)dHex(1)	2	2	1	0
9	Hex(3)HexNAc(2)	3	2	0	0
10	Hex(3)HexNAc(2)dHex(1)	3	2	1	0
11	Hex(4)HexNAc(2)	4	2	0	0
12	Hex(4)HexNAc(2)dHex(1)	4	2	1	0
13	Hex(5)HexNAc(2)	5	2	0	0
14	Hex(5)HexNAc(2)dHex(1)	5	2	1	0
15	Hex(6)HexNAc(2)	6	2	0	0
16	Hex(6)HexNAc(2)dHex(1)	6	2	1	0
17	Hex(7)HexNAc(2)	7	2	0	0
18	Hex(7)HexNAc(2)dHex(1)	7	2	1	0
19	Hex(8)HexNAc(2)	8	2	0	0
20	Hex(9)HexNAc(2)	9	2	0	0
21	Hex(10)HexNAc(2)	10	2	0	0
22	Hex(11)HexNAc(2)	11	2	0	0
23	Hex(3)HexNAc(3)	3	3	0	0
24	Hex(3)HexNAc(3)dHex(1)	3	3	1	0
25	Hex(4)HexNAc(3)	4	3	0	0
26	Hex(4)HexNAc(3)dHex(1)	4	3	1	0
27	Hex(4)HexNAc(3)NeuAc(1)	4	3	0	1
28	Hex(4)HexNAc(3)dHex(1)NeuAc(1)	4	3	1	1
29	Hex(4)HexNAc(3)dHex(2)NeuAc(1)	4	3	2	1
30	Hex(5)HexNAc(3)	5	3	0	0
31	Hex(5)HexNAc(3)dHex(1)	5	3	1	0
32	Hex(5)HexNAc(3)NeuAc(1)	5	3	0	1
33	Hex(5)HexNAc(3)dHex(1)NeuAc(1)	5	3	1	1
34	Hex(5)HexNAc(3)dHex(1)NeuAc(2)	5	3	1	2
35	Hex(6)HexNAc(3)	6	3	0	0
36	Hex(6)HexNAc(3)dHex(1)NeuAc(1)	6	3	1	1
37	Hex(6)HexNAc(3)NeuAc(1)	6	3	0	1
38	Hex(3)HexNAc(4)	3	4	0	0
39	Hex(3)HexNAc(4)dHex(1)	3	4	1	0
40	Hex(4)HexNAc(4)	4	4	0	0
41	Hex(4)HexNAc(4)dHex(1)	4	4	1	0
42	Hex(4)HexNAc(4)NeuAc(1)	4	4	0	1
43	Hex(5)HexNAc(4)	5	4	0	0
44	Hex(5)HexNAc(4)dHex(1)	5	4	1	0
45	Hex(6)HexNAc(4)dHex(1)	6	4	1	0
46	Hex(6)HexNAc(4)dHex(2)	6	4	2	0
47	Hex(5)HexNAc(4)NeuAc(1)	5	4	0	1
48	Hex(5)HexNAc(4)NeuAc(2)	5	4	0	2
49	Hex(5)HexNAc(4)dHex(1)NeuAc(1)	5	4	1	1
50	Hex(5)HexNAc(4)dHex(2)NeuAc(1)	5	4	2	1
51	Hex(5)HexNAc(4)dHex(3)NeuAc(1)	5	4	3	1
52	Hex(5)HexNAc(4)dHex(1)NeuAc(2)	5	4	1	2
53	Hex(5)HexNAc(4)dHex(2)NeuAc(2)	5	4	2	2
54	Hex(5)HexNAc(4)dHex(3)NeuAc(2)	5	4	3	2
55	Hex(3)HexNAc(5)	3	5	0	0
56	Hex(3)HexNAc(5)dHex(1)	3	5	1	0
57	Hex(3)HexNAc(5)dHex(2)	3	5	2	0
58	Hex(4)HexNAc(5)	4	5	0	0
59	Hex(4)HexNAc(5)dHex(1)	4	5	1	0
60	Hex(4)HexNAc(5)dHex(2)	4	5	2	0
61	Hex(5)HexNAc(5)	5	5	0	0
62	Hex(5)HexNAc(5)dHex(1)	5	5	1	0
63	Hex(5)HexNAc(5)dHex(2)	5	5	2	0
64	Hex(5)HexNAc(5)dHex(3)	5	5	3	0
65	Hex(5)HexNAc(5)NeuAc(1)	5	5	0	1
66	Hex(5)HexNAc(5)NeuAc(2)	5	5	0	2
67	Hex(5)HexNAc(5)dHex(1)NeuAc(1)	5	5	1	1
68	Hex(5)HexNAc(5)dHex(2)NeuAc(1)	5	5	2	1
69	Hex(5)HexNAc(5)dHex(1)NeuAc(2)	5	5	1	2
70	Hex(5)HexNAc(5)dHex(2)NeuAc(2)	5	5	2	2
71	Hex(6)HexNAc(5)	6	5	0	0
72	Hex(6)HexNAc(5)dHex(1)	6	5	1	0
73	Hex(6)HexNAc(5)dHex(2)	6	5	2	0
74	Hex(6)HexNAc(5)dHex(3)	6	5	3	0
75	Hex(6)HexNAc(5)dHex(4)	6	5	4	0
76	Hex(6)HexNAc(5)NeuAc(1)	6	5	0	1
77	Hex(6)HexNAc(5)dHex(1)NeuAc(1)	6	5	1	1
78	Hex(6)HexNAc(5)dHex(2)NeuAc(1)	6	5	2	1
79	Hex(6)HexNAc(5)dHex(3)NeuAc(1)	6	5	3	1
80	Hex(6)HexNAc(5)dHex(4)NeuAc(1)	6	5	4	1
81	Hex(6)HexNAc(5)NeuAc(2)	6	5	0	2
82	Hex(6)HexNAc(5)dHex(1)NeuAc(2)	6	5	1	2
83	Hex(6)HexNAc(5)dHex(2)NeuAc(2)	6	5	2	2
84	Hex(6)HexNAc(5)dHex(3)NeuAc(2)	6	5	3	2
85	Hex(6)HexNAc(5)dHex(4)NeuAc(2)	6	5	4	2
86	Hex(6)HexNAc(5)NeuAc(3)	6	5	0	3
87	Hex(6)HexNAc(5)dHex(1)NeuAc(3)	6	5	1	3
88	Hex(6)HexNAc(5)dHex(2)NeuAc(3)	6	5	2	3
89	Hex(6)HexNAc(5)dHex(3)NeuAc(3)	6	5	3	3
90	Hex(6)HexNAc(5)dHex(4)NeuAc(3)	6	5	4	3
91	Hex(3)HexNAc(6)	3	6	0	0
92	Hex(3)HexNAc(6)dHex(1)	3	6	1	0
93	Hex(3)HexNAc(6)dHex(2)	3	6	2	0
94	Hex(4)HexNAc(6)	4	6	0	0
95	Hex(4)HexNAc(6)dHex(1)	4	6	1	0
96	Hex(4)HexNAc(6)dHex(2)	4	6	2	0
97	Hex(5)HexNAc(6)	5	6	0	0
98	Hex(5)HexNAc(6)dHex(1)	5	6	1	0
99	Hex(5)HexNAc(6)dHex(2)	5	6	2	0
100	Hex(5)HexNAc(6)dHex(2)NeuAc(1)	5	6	2	1
101	Hex(5)HexNAc(6)dHex(3)	5	6	3	0
102	Hex(6)HexNAc(6)	6	6	0	0
103	Hex(6)HexNAc(6)dHex(1)	6	6	1	0
104	Hex(6)HexNAc(6)dHex(2)	6	6	2	0
105	Hex(6)HexNAc(6)NeuAc(1)	6	6	0	1
106	Hex(6)HexNAc(6)dHex(1)NeuAc(1)	6	6	1	1
107	Hex(6)HexNAc(6)dHex(2)NeuAc(1)	6	6	2	1
108	Hex(6)HexNAc(6)NeuAc(2)	6	6	0	2
109	Hex(6)HexNAc(6)dHex(1)NeuAc(2)	6	6	1	2
110	Hex(6)HexNAc(6)dHex(2)NeuAc(2)	6	6	2	2
111	Hex(6)HexNAc(6)NeuAc(3)	6	6	0	3
112	Hex(6)HexNAc(6)dHex(1)NeuAc(3)	6	6	1	3
113	Hex(6)HexNAc(6)dHex(2)NeuAc(3)	6	6	2	3
114	Hex(6)HexNAc(6)dHex(3)NeuAc(3)	6	6	3	3
115	Hex(7)HexNAc(6)dHex(1)	7	6	1	0
116	Hex(7)HexNAc(6)dHex(2)	7	6	2	0
117	Hex(7)HexNAc(6)dHex(3)	7	6	3	0
118	Hex(7)HexNAc(6)NeuAc(1)	7	6	0	1
119	Hex(7)HexNAc(6)dHex(1)NeuAc(1)	7	6	1	1
120	Hex(7)HexNAc(6)dHex(2)NeuAc(1)	7	6	2	1
121	Hex(7)HexNAc(6)dHex(3)NeuAc(1)	7	6	3	1
122	Hex(7)HexNAc(6)NeuAc(2)	7	6	0	2
123	Hex(7)HexNAc(6)dHex(1)NeuAc(2)	7	6	1	2
124	Hex(7)HexNAc(6)dHex(2)NeuAc(2)	7	6	2	2
125	Hex(7)HexNAc(6)dHex(3)NeuAc(2)	7	6	3	2
126	Hex(7)HexNAc(6)NeuAc(3)	7	6	0	3
127	Hex(7)HexNAc(6)dHex(1)NeuAc(3)	7	6	1	3
128	Hex(7)HexNAc(6)dHex(2)NeuAc(3)	7	6	2	3
129	Hex(7)HexNAc(6)dHex(3)NeuAc(3)	7	6	3	3
130	Hex(7)HexNAc(6)NeuAc(4)	7	6	0	4
131	Hex(7)HexNAc(6)dHex(1)NeuAc(4)	7	6	1	4
132	Hex(7)HexNAc(6)dHex(2)NeuAc(4)	7	6	2	4
133	Hex(7)HexNAc(6)dHex(3)NeuAc(4)	7	6	3	4
134	Hex(7)HexNAc(6)	7	6	0	0
