## Supplementary material for "GRable version 1.0: A software tool for site-specific glycoform analysis with improved MS1-based glycopeptide detection with parallel clustering and confidence evaluation with MS2 information": Table S2

### Sheet: Table S2
Table S2. Effects of changes in the minimum cluster member on hAGP analysis using GRable.
	No. of the minimum cluster member
	2	3	4
No. of detected clusters	466	246	202
No. of selected clusters (total score≥2)	88	39	31
No. of assigned clusters	57	39	31
Ratio of assigned clusters (% selected)	0.647727	1	1
No. of assigned site-specific glycoforms	420	398	384
