## Supplementary material for "GRable version 1.0: A software tool for site-specific glycoform analysis with improved MS1-based glycopeptide detection with parallel clustering and confidence evaluation with MS2 information": Table S4

### Sheet: Table S4
Table S4. Glycan compositions of each N-glycosite on hAGP estimated using GRable and Byonic.
*Point=1 indicates that the glycan composition is listed in a glycan point list for hAGP (Data S2).
			A1AG1		A1AG2
Site	Composition	Point*	GRable	Byonic	GRable	Byonic
33(NAT)	Hex(5)HexNAc(4)	1	+		+
33(NAT)	Hex(5)HexNAc(4)NeuAc(1)	1	+		+	+
33(NAT)	Hex(5)HexNAc(4)NeuAc(2)	1	+	+	+	+
33(NAT)	Hex(6)HexNAc(5)	1	+		+	+
33(NAT)	Hex(6)HexNAc(5)NeuAc(1)	1	+	+	+	+
33(NAT)	Hex(6)HexNAc(5)NeuAc(2)	1	+	+	+	+
33(NAT)	Hex(6)HexNAc(5)NeuAc(3)	1	+		+	+
33(NAT)	Hex(6)HexNAc(5)dHex(1)	1	+		+
33(NAT)	Hex(6)HexNAc(5)dHex(1)NeuAc(1)	1	+		+	+
33(NAT)	Hex(6)HexNAc(5)dHex(1)NeuAc(2)	1	+	+	+	+
33(NAT)	Hex(6)HexNAc(5)dHex(1)NeuAc(3)	1	+		+	+
33(NAT)	Hex(6)HexNAc(5)dHex(2)NeuAc(3)	1			+
33(NAT)	Hex(7)HexNAc(6)	1	+	+	+
33(NAT)	Hex(7)HexNAc(6)NeuAc(1)	1	+		+
33(NAT)	Hex(7)HexNAc(6)NeuAc(2)	1	+	+	+	+
33(NAT)	Hex(7)HexNAc(6)NeuAc(3)	1	+		+
33(NAT)	Hex(7)HexNAc(6)NeuAc(4)	1			+
33(NAT)	Hex(7)HexNAc(6)dHex(1)	1	+	+	+
33(NAT)	Hex(7)HexNAc(6)dHex(1)NeuAc(2)	1	+		+
33(NAT)	Hex(7)HexNAc(6)dHex(1)NeuAc(3)	1	+		+
33(NAT)	Hex(7)HexNAc(6)dHex(2)NeuAc(3)	1	+		+
33(NAT)	Hex(8)HexNAc(7)NeuAc(2)	0	+		+
33(NAT)	Hex(8)HexNAc(7)NeuAc(3)	0	+		+
56(NKS)	Hex(3)HexNAc(1)	0		+		+
56(NKS)	Hex(3)HexNAc(2)	1		+		+
56(NKS)	Hex(3)HexNAc(3)NeuAc(1)	0	+		+
56(NKS)	Hex(4)HexNAc(3)NeuAc(1)	1	+		+
56(NKS)	Hex(4)HexNAc(4)NeuAc(1)	1	+		+
56(NKS)	Hex(5)HexNAc(4)	1	+	+	+	+
56(NKS)	Hex(5)HexNAc(4)NeuAc(1)	1	+	+	+	+
56(NKS)	Hex(5)HexNAc(4)NeuAc(2)	1	+	+	+	+
56(NKS)	Hex(5)HexNAc(4)NeuAc(3)	0	+		+
56(NKS)	Hex(5)HexNAc(4)dHex(1)	1	+		+
56(NKS)	Hex(5)HexNAc(4)dHex(1)NeuAc(1)	1	+		+
56(NKS)	Hex(5)HexNAc(4)dHex(1)NeuAc(2)	1	+	+	+	+
56(NKS)	Hex(5)HexNAc(4)dHex(2)NeuAc(2)	1	+		+
56(NKS)	Hex(6)HexNAc(3)NeuAc(1)	1	+		+
56(NKS)	Hex(6)HexNAc(4)NeuAc(1)	0	+		+
56(NKS)	Hex(6)HexNAc(4)NeuAc(2)	0	+		+
56(NKS)	Hex(6)HexNAc(5)	1	+		+
56(NKS)	Hex(6)HexNAc(5)NeuAc(1)	1	+		+
56(NKS)	Hex(6)HexNAc(5)NeuAc(2)	1	+		+
56(NKS)	Hex(6)HexNAc(5)NeuAc(3)	1	+		+
56(NKS)	Hex(6)HexNAc(5)NeuAc(4)	0	+		+
56(NKS)	Hex(6)HexNAc(5)dHex(1)	1	+		+
56(NKS)	Hex(6)HexNAc(5)dHex(1)NeuAc(1)	1	+		+
56(NKS)	Hex(6)HexNAc(5)dHex(1)NeuAc(2)	1	+		+
56(NKS)	Hex(6)HexNAc(5)dHex(1)NeuAc(3)	1	+		+
56(NKS)	Hex(6)HexNAc(5)dHex(2)NeuAc(2)	1	+		+
56(NKS)	Hex(6)HexNAc(5)dHex(2)NeuAc(3)	1	+		+
56(NKS)	Hex(7)HexNAc(5)NeuAc(2)	0	+		+
56(NKS)	Hex(7)HexNAc(6)	1	+		+
56(NKS)	Hex(7)HexNAc(6)NeuAc(2)	1	+		+
56(NKS)	Hex(7)HexNAc(6)NeuAc(3)	1	+		+
56(NKS)	Hex(7)HexNAc(6)NeuAc(4)	1	+		+
56(NKS)	Hex(7)HexNAc(6)dHex(1)NeuAc(2)	1	+		+
56(NKS)	Hex(7)HexNAc(6)dHex(1)NeuAc(3)	1	+		+
56(NKS)	Hex(7)HexNAc(6)dHex(1)NeuAc(4)	1	+		+
56(NKS)	Hex(7)HexNAc(6)dHex(2)NeuAc(4)	1	+		+
56(NKS)	Hex(8)HexNAc(7)NeuAc(4)	0	+		+
72(NKT)	Hex(5)HexNAc(4)	1	+		+
72(NKT)	Hex(5)HexNAc(4)NeuAc(1)	1	+		+
72(NKT)	Hex(5)HexNAc(4)NeuAc(2)	1	+	+	+	+
72(NKT)	Hex(5)HexNAc(4)dHex(1)NeuAc(2)	1	+		+
72(NKT)	Hex(6)HexNAc(5)	1	+		+
72(NKT)	Hex(6)HexNAc(5)NeuAc(1)	1	+		+
72(NKT)	Hex(6)HexNAc(5)NeuAc(2)	1	+	+	+	+
72(NKT)	Hex(6)HexNAc(5)NeuAc(3)	1	+	+	+	+
72(NKT)	Hex(6)HexNAc(5)dHex(1)	1	+		+
72(NKT)	Hex(6)HexNAc(5)dHex(1)NeuAc(1)	1	+		+
72(NKT)	Hex(6)HexNAc(5)dHex(1)NeuAc(2)	1	+		+
72(NKT)	Hex(6)HexNAc(5)dHex(1)NeuAc(3)	1	+	+	+	+
72(NKT)	Hex(7)HexNAc(6)	1	+		+
72(NKT)	Hex(7)HexNAc(6)NeuAc(1)	1	+		+
72(NKT)	Hex(7)HexNAc(6)NeuAc(2)	1	+	+	+	+
72(NKT)	Hex(7)HexNAc(6)NeuAc(3)	1	+	+	+	+
72(NKT)	Hex(7)HexNAc(6)NeuAc(4)	1	+		+
72(NKT)	Hex(7)HexNAc(6)dHex(1)NeuAc(1)	1	+		+
72(NKT)	Hex(7)HexNAc(6)dHex(1)NeuAc(2)	1	+		+
72(NKT)	Hex(7)HexNAc(6)dHex(1)NeuAc(3)	1	+		+
72(NKT)	Hex(8)HexNAc(7)NeuAc(2)	0	+		+
72(NKT)	Hex(8)HexNAc(7)NeuAc(3)	0	+		+
72(NKT)	Hex(8)HexNAc(7)dHex(1)NeuAc(2)	0	+		+
72(NKT)	Hex(8)HexNAc(7)dHex(1)NeuAc(3)	0	+		+
93(NTT)	Hex(5)HexNAc(4)NeuAc(2)	1	+
93(NTT)	Hex(6)HexNAc(5)NeuAc(2)	1	+	+
93(NTT)	Hex(6)HexNAc(5)NeuAc(3)	1	+	+
93(NTT)	Hex(6)HexNAc(5)dHex(1)NeuAc(2)	1	+
93(NTT)	Hex(6)HexNAc(5)dHex(1)NeuAc(3)	1	+
93(NTT)	Hex(7)HexNAc(6)NeuAc(1)	1	+
93(NTT)	Hex(7)HexNAc(6)NeuAc(2)	1	+
93(NTT)	Hex(7)HexNAc(6)NeuAc(3)	1	+
93(NTT)	Hex(7)HexNAc(6)NeuAc(4)	1	+
93(NTT)	Hex(7)HexNAc(6)dHex(1)NeuAc(2)	1	+
93(NTT)	Hex(7)HexNAc(6)dHex(1)NeuAc(3)	1	+
93(NTT)	Hex(7)HexNAc(6)dHex(1)NeuAc(4)	1	+
93(NTT)	Hex(7)HexNAc(6)dHex(2)NeuAc(3)	1	+
103(NGT)	Hex(5)HexNAc(4)NeuAc(1)	1	+
103(NGT)	Hex(5)HexNAc(4)NeuAc(2)	1	+	+	+
103(NGT)	Hex(5)HexNAc(4)dHex(1)NeuAc(2)	1	+
103(NGT)	Hex(6)HexNAc(5)NeuAc(1)	1	+		+
103(NGT)	Hex(6)HexNAc(5)NeuAc(2)	1	+		+
103(NGT)	Hex(6)HexNAc(5)NeuAc(3)	1	+	+	+	+
103(NGT)	Hex(6)HexNAc(5)dHex(1)NeuAc(1)	1	+		+
103(NGT)	Hex(6)HexNAc(5)dHex(1)NeuAc(2)	1	+		+
103(NGT)	Hex(6)HexNAc(5)dHex(1)NeuAc(3)	1	+	+	+	+
103(NGT)	Hex(6)HexNAc(5)dHex(2)NeuAc(3)	1	+		+
103(NGT)	Hex(7)HexNAc(6)NeuAc(1)	1	+		+
103(NGT)	Hex(7)HexNAc(6)NeuAc(2)	1	+	+	+
103(NGT)	Hex(7)HexNAc(6)NeuAc(3)	1	+	+	+	+
103(NGT)	Hex(7)HexNAc(6)NeuAc(4)	1	+	+	+
103(NGT)	Hex(7)HexNAc(6)dHex(1)NeuAc(2)	1	+		+
103(NGT)	Hex(7)HexNAc(6)dHex(1)NeuAc(3)	1	+		+	+
103(NGT)	Hex(7)HexNAc(6)dHex(1)NeuAc(4)	1	+		+
103(NGT)	Hex(7)HexNAc(6)dHex(2)NeuAc(2)	1			+
103(NGT)	Hex(7)HexNAc(6)dHex(2)NeuAc(3)	1	+		+
103(NGT)	Hex(7)HexNAc(6)dHex(2)NeuAc(4)	1	+		+
103(NGT)	Hex(7)HexNAc(6)dHex(3)NeuAc(3)	1	+
103(NGT)	Hex(7)HexNAc(6)dHex(3)NeuAc(4)	1	+		+
103(NGT)	Hex(8)HexNAc(7)NeuAc(2)	0	+
103(NGT)	Hex(8)HexNAc(7)NeuAc(3)	0	+		+
103(NGT)	Hex(8)HexNAc(7)NeuAc(4)	0	+		+
103(NGT)	Hex(8)HexNAc(7)dHex(1)NeuAc(3)	0	+		+
103(NGT)	Hex(8)HexNAc(7)dHex(1)NeuAc(4)	0	+		+
103(NGT)	Hex(9)HexNAc(8)NeuAc(3)	0	+		+
103(NGT)	Hex(9)HexNAc(8)NeuAc(4)	0	+		+
103(NGT)	Hex(9)HexNAc(8)dHex(1)NeuAc(4)	0	+
