## Supplementary material for "GRable version 1.0: A software tool for site-specific glycoform analysis with improved MS1-based glycopeptide detection with parallel clustering and confidence evaluation with MS2 information": Data S1

### Sheet: Data S1
Data S1. Core peptide list for GRable analysis of hAGP.
*Note:	Details of this sheet are indicated in the user manual (Section 4.1 of Document S1). Please delete the title and note when this sheet is used for a sample file.
	Five peptides (CP No. 56-60) that were not identified in the data used here but found in other analyses were manually added to the list with observed or predicted RTs.
CP No.	prot_acc	prot_desc	pep_start	pep_end	pep_seq	pep_var_mod_pos	Siteseqpos	Nigot	pep_calc_mr	Mpep	prot_seq	intensity	RT
1	P19652	>sp|P19652|A1AG2_HUMAN Alpha-1-acid glycoprotein 2 OS=Homo sapiens OX=9606 GN=ORM2 PE=1 SV=2	19	38	QIPLCANLVPVPITNATLDR	3.00000000000000200000.0	33(NAT)/	1	2190.16	2187.17	MALSWVLTVLSLLPLLEAQIPLCANLVPVPITNATLDRITGKWFYIASAFRNEEYNKSVQEIQATFFYFTPNKTEDTIFLREYQTRQNQCFYNSSYLNVQRENGTVSRYEGGREHVAHLLFLRDTKTLMFGSYLDDEKNWGLSFYADKPETTKEQLGEFYEALDCLCIPRSDVMYTDWKKDKCEPLEKQHEKERKQEEGES	112716030	89.9836
2	P02763	>sp|P02763|A1AG1_HUMAN Alpha-1-acid glycoprotein 1 OS=Homo sapiens OX=9606 GN=ORM1 PE=1 SV=1	19	42	QIPLCANLVPVPITNATLDQITGK	3.000000000000002000000000.0	33(NAT)/	1	2561.37	2558.38	MALSWVLTVLSLLPLLEAQIPLCANLVPVPITNATLDQITGKWFYIASAFRNEEYNKSVQEIQATFFYFTPNKTEDTIFLREYQTRQDQCIYNTTYLNVQRENGTISRYVGGQEHFAHLLILRDTKTYMLAFDVNDEKNWGLSVYADKPETTKEQLGEFYEALDCLRIPKSDVVYTDWKKDKCEPLEKQHEKERKQEEGES	35100836	95.6326
3	P19652	>sp|P19652|A1AG2_HUMAN Alpha-1-acid glycoprotein 2 OS=Homo sapiens OX=9606 GN=ORM2 PE=1 SV=2	19	38	QIPLCANLVPVPITNATLDR	0.00000000000000200000.0	33(NAT)/	1	2207.19	2204.2	MALSWVLTVLSLLPLLEAQIPLCANLVPVPITNATLDRITGKWFYIASAFRNEEYNKSVQEIQATFFYFTPNKTEDTIFLREYQTRQNQCFYNSSYLNVQRENGTVSRYEGGREHVAHLLFLRDTKTLMFGSYLDDEKNWGLSFYADKPETTKEQLGEFYEALDCLCIPRSDVMYTDWKKDKCEPLEKQHEKERKQEEGES	29672064	89.9673
4	P19652	>sp|P19652|A1AG2_HUMAN Alpha-1-acid glycoprotein 2 OS=Homo sapiens OX=9606 GN=ORM2 PE=1 SV=2	19	42	QIPLCANLVPVPITNATLDRITGK	3.000000000000002000000000.0	33(NAT)/	1	2589.41	2586.42	MALSWVLTVLSLLPLLEAQIPLCANLVPVPITNATLDRITGKWFYIASAFRNEEYNKSVQEIQATFFYFTPNKTEDTIFLREYQTRQNQCFYNSSYLNVQRENGTVSRYEGGREHVAHLLFLRDTKTLMFGSYLDDEKNWGLSFYADKPETTKEQLGEFYEALDCLCIPRSDVMYTDWKKDKCEPLEKQHEKERKQEEGES	7390537	90.2897
5	P19652	>sp|P19652|A1AG2_HUMAN Alpha-1-acid glycoprotein 2 OS=Homo sapiens OX=9606 GN=ORM2 PE=1 SV=2	102	113	ENGTVSRYEGGR	0.020000000000.0	103(NGT)/	1	1326.61	1323.62	MALSWVLTVLSLLPLLEAQIPLCANLVPVPITNATLDRITGKWFYIASAFRNEEYNKSVQEIQATFFYFTPNKTEDTIFLREYQTRQNQCFYNSSYLNVQRENGTVSRYEGGREHVAHLLFLRDTKTLMFGSYLDDEKNWGLSFYADKPETTKEQLGEFYEALDCLCIPRSDVMYTDWKKDKCEPLEKQHEKERKQEEGES	6000682	34.6546
6	P00738	>sp|P00738|HPT_HUMAN Haptoglobin OS=Homo sapiens OX=9606 GN=HP PE=1 SV=1	236	249	VVLHPNYSQVDIGL	0.00000200000000.0	241(NYS)/	1	1555.81	1552.82	MSALGAVIALLLWGQLFAVDSGNDVTDIADDGCPKPPEIAHGYVEHSVRYQCKNYYKLRTEGDGVYTLNDKKQWINKAVGDKLPECEADDGCPKPPEIAHGYVEHSVRYQCKNYYKLRTEGDGVYTLNNEKQWINKAVGDKLPECEAVCGKPKNPANPVQRILGGHLDAKGSFPWQAKMVSHHNLTTGATLINEQWLLTTAKNLFLNHSENATAKDIAPTLTLYVGKKQLVEIEKVVLHPNYSQVDIGLIKLKQKVSVNERVMPICLPSKDYAEVGRVGYVSGWGRNANFKFTDHLKYVMLPVADQDQCIRHYEGSTVPEKKTPKSPVGVQPILNEHTFCAGMSKYQEDTCYGDAGSAFAVHDLEEDTWYATGILSFDKSCAVAEYGVYVKVTSIQDWV…	4919720	69.4705
7	P02765	>sp|P02765|FETUA_HUMAN Alpha-2-HS-glycoprotein OS=Homo sapiens OX=9606 GN=AHSG PE=1 SV=2	145	165	VCQDCPLLAPLNDTRVVHAAK	0.000000000002000000000.0	156(NDT)/	1	2379.19	2376.2	MKSLVLLLCLAQLWGCHSAPHGPGLIYRQPNCDDPETEEAALVAIDYINQNLPWGYKHTLNQIDEVKVWPQQPSGELFEIEIDTLETTCHVLDPTPVARCSVRQLKEHAVEGDCDFQLLKLDGKFSVVYAKCDSSPDSAEDVRKVCQDCPLLAPLNDTRVVHAAKAALAAFNAQNNGSNFQLEEISRAQLVPLPPSTYVEFTVSGTDCVAKEATEAAKCNLLAEKQYGFCKATLSEKLGGAEVAVTCMVFQTQPVSSQPQPEGANEAVPTPVVDPDAPPSPPLGAPGLPPAGSPPDSHVLLAAPPGHQLHRAHYDLRHTFMGVVSLGSPSGEVSHPRKTRTVVQPSVGAAAGPVVPPCPGRIRHFKV	3312263	63.1591
8	P19652	>sp|P19652|A1AG2_HUMAN Alpha-1-acid glycoprotein 2 OS=Homo sapiens OX=9606 GN=ORM2 PE=1 SV=2	87	101	QNQCFYNSSYLNVQR	0.000000200000000.0	93(NSS)/	1	1922.85	1919.86	MALSWVLTVLSLLPLLEAQIPLCANLVPVPITNATLDRITGKWFYIASAFRNEEYNKSVQEIQATFFYFTPNKTEDTIFLREYQTRQNQCFYNSSYLNVQRENGTVSRYEGGREHVAHLLFLRDTKTLMFGSYLDDEKNWGLSFYADKPETTKEQLGEFYEALDCLCIPRSDVMYTDWKKDKCEPLEKQHEKERKQEEGES	2250460	60.5409
9	P19652	>sp|P19652|A1AG2_HUMAN Alpha-1-acid glycoprotein 2 OS=Homo sapiens OX=9606 GN=ORM2 PE=1 SV=2	19	42	QIPLCANLVPVPITNATLDRITGK	0.000000000000002000000000.0	33(NAT)/	1	2606.44	2603.45	MALSWVLTVLSLLPLLEAQIPLCANLVPVPITNATLDRITGKWFYIASAFRNEEYNKSVQEIQATFFYFTPNKTEDTIFLREYQTRQNQCFYNSSYLNVQRENGTVSRYEGGREHVAHLLFLRDTKTLMFGSYLDDEKNWGLSFYADKPETTKEQLGEFYEALDCLCIPRSDVMYTDWKKDKCEPLEKQHEKERKQEEGES	1.83245e+06	90.0245
10	P19652	>sp|P19652|A1AG2_HUMAN Alpha-1-acid glycoprotein 2 OS=Homo sapiens OX=9606 GN=ORM2 PE=1 SV=2	26	38	LVPVPITNATLDR	0.0000000200000.0	33(NAT)/	1	1410.8	1407.81	MALSWVLTVLSLLPLLEAQIPLCANLVPVPITNATLDRITGKWFYIASAFRNEEYNKSVQEIQATFFYFTPNKTEDTIFLREYQTRQNQCFYNSSYLNVQRENGTVSRYEGGREHVAHLLFLRDTKTLMFGSYLDDEKNWGLSFYADKPETTKEQLGEFYEALDCLCIPRSDVMYTDWKKDKCEPLEKQHEKERKQEEGES	1.71304e+06	64.1101
11	P00738	>sp|P00738|HPT_HUMAN Haptoglobin OS=Homo sapiens OX=9606 GN=HP PE=1 SV=1	203	215	NLFLNHSENATAK	0.0000200020000.0	207(NHS)/211(NAT)/	2	1463.7	1457.73	MSALGAVIALLLWGQLFAVDSGNDVTDIADDGCPKPPEIAHGYVEHSVRYQCKNYYKLRTEGDGVYTLNDKKQWINKAVGDKLPECEADDGCPKPPEIAHGYVEHSVRYQCKNYYKLRTEGDGVYTLNNEKQWINKAVGDKLPECEAVCGKPKNPANPVQRILGGHLDAKGSFPWQAKMVSHHNLTTGATLINEQWLLTTAKNLFLNHSENATAKDIAPTLTLYVGKKQLVEIEKVVLHPNYSQVDIGLIKLKQKVSVNERVMPICLPSKDYAEVGRVGYVSGWGRNANFKFTDHLKYVMLPVADQDQCIRHYEGSTVPEKKTPKSPVGVQPILNEHTFCAGMSKYQEDTCYGDAGSAFAVHDLEEDTWYATGILSFDKSCAVAEYGVYVKVTSIQDWV…	1.64164e+06	49.2636
12	P02790	>sp|P02790|HEMO_HUMAN Hemopexin OS=Homo sapiens OX=9606 GN=HPX PE=1 SV=2	447	462	ALPQPQNVTSLLGCTH	0.0000002000000000.0	453(NVT)/	1	1737.86	1734.87	MARVLGAPVALGLWSLCWSLAIATPLPPTSAHGNVAEGETKPDPDVTERCSDGWSFDATTLDDNGTMLFFKGEFVWKSHKWDRELISERWKNFPSPVDAAFRQGHNSVFLIKGDKVWVYPPEKKEKGYPKLLQDEFPGIPSPLDAAVECHRGECQAEGVLFFQGDREWFWDLATGTMKERSWPAVGNCSSALRWLGRYYCFQGNQFLRFDPVRGEVPPRYPRDVRDYFMPCPGRGHGHRNGTGHGNSTHHGPEYMRCSPHLVLSALTSDNHGATYAFSGTHYWRLDTSRDGWHSWPIAHQWPQGPSAVDAAFSWEEKLYLVQGTQVYVFLTKGGYTLVSGYPKRLEKEVGTPHGIILDSVDAAFICPGSSRLHIMAGRRLWWLDLKSGAQATWTELPWP…	1.38215e+06	71.996
13	P00738	>sp|P00738|HPT_HUMAN Haptoglobin OS=Homo sapiens OX=9606 GN=HP PE=1 SV=1	236	251	VVLHPNYSQVDIGLIK	0.0000020000000000.0	241(NYS)/	1	1796.99	1794	MSALGAVIALLLWGQLFAVDSGNDVTDIADDGCPKPPEIAHGYVEHSVRYQCKNYYKLRTEGDGVYTLNDKKQWINKAVGDKLPECEADDGCPKPPEIAHGYVEHSVRYQCKNYYKLRTEGDGVYTLNNEKQWINKAVGDKLPECEAVCGKPKNPANPVQRILGGHLDAKGSFPWQAKMVSHHNLTTGATLINEQWLLTTAKNLFLNHSENATAKDIAPTLTLYVGKKQLVEIEKVVLHPNYSQVDIGLIKLKQKVSVNERVMPICLPSKDYAEVGRVGYVSGWGRNANFKFTDHLKYVMLPVADQDQCIRHYEGSTVPEKKTPKSPVGVQPILNEHTFCAGMSKYQEDTCYGDAGSAFAVHDLEEDTWYATGILSFDKSCAVAEYGVYVKVTSIQDWV…	1.32386e+06	66.6765
14	P13473	>sp|P13473|LAMP2_HUMAN Lysosome-associated membrane glycoprotein 2 OS=Homo sapiens OX=9606 GN=LAMP2 PE=1 SV=2	352	361	VQPFNVTQGK	0.0000200000.0	356(NVT)/	1	1119.58	1116.59	MVCFRLFPVPGSGLVLVCLVLGAVRSYALELNLTDSENATCLYAKWQMNFTVRYETTNKTYKTVTISDHGTVTYNGSICGDDQNGPKIAVQFGPGFSWIANFTKAASTYSIDSVSFSYNTGDNTTFPDAEDKGILTVDELLAIRIPLNDLFRCNSLSTLEKNDVVQHYWDVLVQAFVQNGTVSTNEFLCDKDKTSTVAPTIHTTVPSPTTTPTPKEKPEAGTYSVNNGNDTCLLATMGLQLNITQDKVASVININPNTTHSTGSCRSHTALLRLNSSTIKYLDFVFAVKNENRFYLKEVNISMYLVNGSVFSIANNNLSYWDAPLGSSYMCNKEQTVSVSGAFQINTFDLRVQPFNVTQGKYSTAQDCSADDDNFLVPIAVGAALAGVLILVLLAYFIG…	1.28863e+06	48.0442
15	P05155	>sp|P05155|IC1_HUMAN Plasma protease C1 inhibitor OS=Homo sapiens OX=9606 GN=SERPING1 PE=1 SV=2	23	44	NPNATSSSSQDPESLQDRGEGK	0.0020000000000000000000.0	25(NAT)/	1	2306.01	2303.03	MASRLTLLTLLLLLLAGDRASSNPNATSSSSQDPESLQDRGEGKVATTVISKMLFVEPILEVSSLPTTNSTTNSATKITANTTDEPTTQPTTEPTTQPTIQPTQPTTQLPTDSPTQPTTGSFCPGPVTLCSDLESHSTEAVLGDALVDFSLKLYHAFSAMKKVETNMAFSPFSIASLLTQVLLGAGENTKTNLESILSYPKDFTCVHQALKGFTTKGVTSVSQIFHSPDLAIRDTFVNASRTLYSSSPRVLSNNSDANLELINTWVAKNTNNKISRLLDSLPSDTRLVLLNAIYLSAKWKTTFDPKKTRMEPFHFKNSVIKVPMMNSKKYPVAHFIDQTLKAKVGQLQLSHNLSLVILVPQNLKHRLEDMEQALSPSVFKAIMEKLEMSKFQPTLLTLP…	1.07423e+06	38.736
16	P02763	>sp|P02763|A1AG1_HUMAN Alpha-1-acid glycoprotein 1 OS=Homo sapiens OX=9606 GN=ORM1 PE=1 SV=1	87	101	QDQCIYNTTYLNVQR	0.000000200000000.0	93(NTT)/	1	1917.88	1914.89	MALSWVLTVLSLLPLLEAQIPLCANLVPVPITNATLDQITGKWFYIASAFRNEEYNKSVQEIQATFFYFTPNKTEDTIFLREYQTRQDQCIYNTTYLNVQRENGTISRYVGGQEHFAHLLILRDTKTYMLAFDVNDEKNWGLSVYADKPETTKEQLGEFYEALDCLRIPKSDVVYTDWKKDKCEPLEKQHEKERKQEEGES	882052	60.6767
17	P02763	>sp|P02763|A1AG1_HUMAN Alpha-1-acid glycoprotein 1 OS=Homo sapiens OX=9606 GN=ORM1 PE=1 SV=1	102	126	ENGTISRYVGGQEHFAHLLILRDTK	0.0200000000000000000000000.0	103(NGT)/	1	2856.48	2853.49	MALSWVLTVLSLLPLLEAQIPLCANLVPVPITNATLDQITGKWFYIASAFRNEEYNKSVQEIQATFFYFTPNKTEDTIFLREYQTRQDQCIYNTTYLNVQRENGTISRYVGGQEHFAHLLILRDTKTYMLAFDVNDEKNWGLSVYADKPETTKEQLGEFYEALDCLRIPKSDVVYTDWKKDKCEPLEKQHEKERKQEEGES	828881	68.9863
18	Q9Y5Y7	>sp|Q9Y5Y7|LYVE1_HUMAN Lymphatic vessel endothelial hyaluronic acid receptor 1 OS=Homo sapiens OX=9606 GN=LYVE1 PE=1 SV=2	47	58	KANQQLNFTEAK	0.000000200000.0	53(NFT)/	1	1393.71	1390.72	MARCFSLVLLLTSIWTTRLLVQGSLRAEELSIQVSCRIMGITLVSKKANQQLNFTEAKEACRLLGLSLAGKDQVETALKASFETCSYGWVGDGFVVISRISPNPKCGKNGVGVLIWKVPVSRQFAAYCYNSSDTWTNSCIPEIITTKDPIFNTQTATQTTEFIVSDSTYSVASPYSTIPAPTTTPPAPASTSIPRRKKLICVTEVFMETSTMSTETEPFVENKAAFKNEAAGFGGVPTALLVLALLFFGAAAGLGFCYVKRYVKAFPFTNKNQQKEMIETKVVKEEKANDSNPNEESKKTDKNPEESKSPSKTTVRCLEAEV	789135	42.2577
19	P00738	>sp|P00738|HPT_HUMAN Haptoglobin OS=Homo sapiens OX=9606 GN=HP PE=1 SV=1	204	215	LFLNHSENATAK	0.000200020000.0	207(NHS)/211(NAT)/	2	1349.66	1343.68	MSALGAVIALLLWGQLFAVDSGNDVTDIADDGCPKPPEIAHGYVEHSVRYQCKNYYKLRTEGDGVYTLNDKKQWINKAVGDKLPECEADDGCPKPPEIAHGYVEHSVRYQCKNYYKLRTEGDGVYTLNNEKQWINKAVGDKLPECEAVCGKPKNPANPVQRILGGHLDAKGSFPWQAKMVSHHNLTTGATLINEQWLLTTAKNLFLNHSENATAKDIAPTLTLYVGKKQLVEIEKVVLHPNYSQVDIGLIKLKQKVSVNERVMPICLPSKDYAEVGRVGYVSGWGRNANFKFTDHLKYVMLPVADQDQCIRHYEGSTVPEKKTPKSPVGVQPILNEHTFCAGMSKYQEDTCYGDAGSAFAVHDLEEDTWYATGILSFDKSCAVAEYGVYVKVTSIQDWV…	604033	45.7639
20	P02763	>sp|P02763|A1AG1_HUMAN Alpha-1-acid glycoprotein 1 OS=Homo sapiens OX=9606 GN=ORM1 PE=1 SV=1	43	57	WFYIASAFRNEEYNK	0.000000000000020.0	56(NKS)/	1	1939.9	1936.91	MALSWVLTVLSLLPLLEAQIPLCANLVPVPITNATLDQITGKWFYIASAFRNEEYNKSVQEIQATFFYFTPNKTEDTIFLREYQTRQDQCIYNTTYLNVQRENGTISRYVGGQEHFAHLLILRDTKTYMLAFDVNDEKNWGLSVYADKPETTKEQLGEFYEALDCLRIPKSDVVYTDWKKDKCEPLEKQHEKERKQEEGES	554634	73.7629
21	P13473	>sp|P13473|LAMP2_HUMAN Lysosome-associated membrane glycoprotein 2 OS=Homo sapiens OX=9606 GN=LAMP2 PE=1 SV=2	248	266	VASVININPNTTHSTGSCR	0.0000000002000000000.0	257(NTT)/	1	2029.97	2026.99	MVCFRLFPVPGSGLVLVCLVLGAVRSYALELNLTDSENATCLYAKWQMNFTVRYETTNKTYKTVTISDHGTVTYNGSICGDDQNGPKIAVQFGPGFSWIANFTKAASTYSIDSVSFSYNTGDNTTFPDAEDKGILTVDELLAIRIPLNDLFRCNSLSTLEKNDVVQHYWDVLVQAFVQNGTVSTNEFLCDKDKTSTVAPTIHTTVPSPTTTPTPKEKPEAGTYSVNNGNDTCLLATMGLQLNITQDKVASVININPNTTHSTGSCRSHTALLRLNSSTIKYLDFVFAVKNENRFYLKEVNISMYLVNGSVFSIANNNLSYWDAPLGSSYMCNKEQTVSVSGAFQINTFDLRVQPFNVTQGKYSTAQDCSADDDNFLVPIAVGAALAGVLILVLLAYFIG…	474539	49.7753
22	P02763	>sp|P02763|A1AG1_HUMAN Alpha-1-acid glycoprotein 1 OS=Homo sapiens OX=9606 GN=ORM1 PE=1 SV=1	74	101	TEDTIFLREYQTRQDQCIYNTTYLNVQR	0.0000000000000000000200000000.0	93(NTT)/	1	3570.69	3567.71	MALSWVLTVLSLLPLLEAQIPLCANLVPVPITNATLDQITGKWFYIASAFRNEEYNKSVQEIQATFFYFTPNKTEDTIFLREYQTRQDQCIYNTTYLNVQRENGTISRYVGGQEHFAHLLILRDTKTYMLAFDVNDEKNWGLSVYADKPETTKEQLGEFYEALDCLRIPKSDVVYTDWKKDKCEPLEKQHEKERKQEEGES	409098	70.0308
23	P00738	>sp|P00738|HPT_HUMAN Haptoglobin OS=Homo sapiens OX=9606 GN=HP PE=1 SV=1	205	215	FLNHSENATAK	0.00200020000.0	207(NHS)/211(NAT)/	2	1236.58	1230.6	MSALGAVIALLLWGQLFAVDSGNDVTDIADDGCPKPPEIAHGYVEHSVRYQCKNYYKLRTEGDGVYTLNDKKQWINKAVGDKLPECEADDGCPKPPEIAHGYVEHSVRYQCKNYYKLRTEGDGVYTLNNEKQWINKAVGDKLPECEAVCGKPKNPANPVQRILGGHLDAKGSFPWQAKMVSHHNLTTGATLINEQWLLTTAKNLFLNHSENATAKDIAPTLTLYVGKKQLVEIEKVVLHPNYSQVDIGLIKLKQKVSVNERVMPICLPSKDYAEVGRVGYVSGWGRNANFKFTDHLKYVMLPVADQDQCIRHYEGSTVPEKKTPKSPVGVQPILNEHTFCAGMSKYQEDTCYGDAGSAFAVHDLEEDTWYATGILSFDKSCAVAEYGVYVKVTSIQDWV…	400114	35.731
24	P02763	>sp|P02763|A1AG1_HUMAN Alpha-1-acid glycoprotein 1 OS=Homo sapiens OX=9606 GN=ORM1 PE=1 SV=1	26	42	LVPVPITNATLDQITGK	0.00000002000000000.0	33(NAT)/	1	1782	1779.01	MALSWVLTVLSLLPLLEAQIPLCANLVPVPITNATLDQITGKWFYIASAFRNEEYNKSVQEIQATFFYFTPNKTEDTIFLREYQTRQDQCIYNTTYLNVQRENGTISRYVGGQEHFAHLLILRDTKTYMLAFDVNDEKNWGLSVYADKPETTKEQLGEFYEALDCLRIPKSDVVYTDWKKDKCEPLEKQHEKERKQEEGES	392565	75.8989
25	P05155	>sp|P05155|IC1_HUMAN Plasma protease C1 inhibitor OS=Homo sapiens OX=9606 GN=SERPING1 PE=1 SV=2	24	44	PNATSSSSQDPESLQDRGEGK	0.020000000000000000000.0	25(NAT)/	1	2191.97	2188.98	MASRLTLLTLLLLLLAGDRASSNPNATSSSSQDPESLQDRGEGKVATTVISKMLFVEPILEVSSLPTTNSTTNSATKITANTTDEPTTQPTTEPTTQPTIQPTQPTTQLPTDSPTQPTTGSFCPGPVTLCSDLESHSTEAVLGDALVDFSLKLYHAFSAMKKVETNMAFSPFSIASLLTQVLLGAGENTKTNLESILSYPKDFTCVHQALKGFTTKGVTSVSQIFHSPDLAIRDTFVNASRTLYSSSPRVLSNNSDANLELINTWVAKNTNNKISRLLDSLPSDTRLVLLNAIYLSAKWKTTFDPKKTRMEPFHFKNSVIKVPMMNSKKYPVAHFIDQTLKAKVGQLQLSHNLSLVILVPQNLKHRLEDMEQALSPSVFKAIMEKLEMSKFQPTLLTLP…	389830	38.0875
26	Q13201	>sp|Q13201|MMRN1_HUMAN Multimerin-1 OS=Homo sapiens OX=9606 GN=MMRN1 PE=1 SV=3	125	140	FNPGAESVVLSNSTLK	0.0000000000020000.0	136(NST)/	1	1664.85	1661.86	MKGARLFVLLSSLWSGGIGLNNSKHSWTIPEDGNSQKTMPSASVPPNKIQSLQILPTTRVMSAEIATTPEARTSEDSLLKSTLPPSETSAPAEGVRNQTLTSTEKAEGVVKLQNLTLPTNASIKFNPGAESVVLSNSTLKFLQSFARKSNEQATSLNTVGGTGGIGGVGGTGGVGNRAPRETYLSRGDSSSSQRTDYQKSNFETTRGKNWCAYVHTRLSPTVILDNQVTYVPGGKGPCGWTGGSCPQRSQKISNPVYRMQHKIVTSLDWRCCPGYSGPKCQLRAQEQQSLIHTNQAESHTAVGRGVAEQQQQQGCGDPEVMQKMTDQVNYQAMKLTLLQKKIDNISLTVNDVRNTYSSLEGKVSEDKSREFQSLLKGLKSKSINVLIRDIVREQFKIFQ…	356167	63.6374
27	Q12913	>sp|Q12913|PTPRJ_HUMAN Receptor-type tyrosine-protein phosphatase eta OS=Homo sapiens OX=9606 GN=PTPRJ PE=1 SV=3	401	418	IHVAGETDSSNLNVSEPR	0.000000000000200000.0	413(NVS)/	1	1926.92	1923.93	MKPAAREARLPPRSPGLRWALPLLLLLLRLGQILCAGGTPSPIPDPSVATVATGENGITQISSTAESFHKQNGTGTPQVETNTSEDGESSGANDSLRTPEQGSNGTDGASQKTPSSTGPSPVFDIKAVSISPTNVILTWKSNDTAASEYKYVVKHKMENEKTITVVHQPWCNITGLRPATSYVFSITPGIGNETWGDPRVIKVITEPIPVSDLRVALTGVRKAALSWSNGNGTASCRVLLESIGSHEELTQDSRLQVNISGLKPGVQYNINPYLLQSNKTKGDPLGTEGGLDASNTERSRAGSPTAPVHDESLVGPVDPSSGQQSRDTEVLLVGLEPGTRYNATVYSQAANGTEGQPQAIEFRTNAIQVFDVTAVNISATSLTLIWKVSDNESSSNYTY…	333814	47.7494
28	P02763	>sp|P02763|A1AG1_HUMAN Alpha-1-acid glycoprotein 1 OS=Homo sapiens OX=9606 GN=ORM1 PE=1 SV=1	87	101	QDQCIYNTTYLNVQR	3.000000200000000.0	93(NTT)/	1	1900.85	1897.86	MALSWVLTVLSLLPLLEAQIPLCANLVPVPITNATLDQITGKWFYIASAFRNEEYNKSVQEIQATFFYFTPNKTEDTIFLREYQTRQDQCIYNTTYLNVQRENGTISRYVGGQEHFAHLLILRDTKTYMLAFDVNDEKNWGLSVYADKPETTKEQLGEFYEALDCLRIPKSDVVYTDWKKDKCEPLEKQHEKERKQEEGES	332980	67.3981
29	P02763	>sp|P02763|A1AG1_HUMAN Alpha-1-acid glycoprotein 1 OS=Homo sapiens OX=9606 GN=ORM1 PE=1 SV=1	102	123	ENGTISRYVGGQEHFAHLLILR	0.0200000000000000000000.0	103(NGT)/	1	2512.31	2509.32	MALSWVLTVLSLLPLLEAQIPLCANLVPVPITNATLDQITGKWFYIASAFRNEEYNKSVQEIQATFFYFTPNKTEDTIFLREYQTRQDQCIYNTTYLNVQRENGTISRYVGGQEHFAHLLILRDTKTYMLAFDVNDEKNWGLSVYADKPETTKEQLGEFYEALDCLRIPKSDVVYTDWKKDKCEPLEKQHEKERKQEEGES	293915	71.2215
30	Q13201	>sp|Q13201|MMRN1_HUMAN Multimerin-1 OS=Homo sapiens OX=9606 GN=MMRN1 PE=1 SV=3	132	140	VVLSNSTLK	0.000020000.0	136(NST)/	1	962.553	959.565	MKGARLFVLLSSLWSGGIGLNNSKHSWTIPEDGNSQKTMPSASVPPNKIQSLQILPTTRVMSAEIATTPEARTSEDSLLKSTLPPSETSAPAEGVRNQTLTSTEKAEGVVKLQNLTLPTNASIKFNPGAESVVLSNSTLKFLQSFARKSNEQATSLNTVGGTGGIGGVGGTGGVGNRAPRETYLSRGDSSSSQRTDYQKSNFETTRGKNWCAYVHTRLSPTVILDNQVTYVPGGKGPCGWTGGSCPQRSQKISNPVYRMQHKIVTSLDWRCCPGYSGPKCQLRAQEQQSLIHTNQAESHTAVGRGVAEQQQQQGCGDPEVMQKMTDQVNYQAMKLTLLQKKIDNISLTVNDVRNTYSSLEGKVSEDKSREFQSLLKGLKSKSINVLIRDIVREQFKIFQ…	287482	45.5089
31	P16070	>sp|P16070|CD44_HUMAN CD44 antigen OS=Homo sapiens OX=9606 GN=CD44 PE=1 SV=3	21	29	QIDLNITCR	3.000020000.0	25(NIT)/	1	1117.53	1114.54	MDKFWWHAAWGLCLVPLSLAQIDLNITCRFAGVFHVEKNGRYSISRTEAADLCKAFNSTLPTMAQMEKALSIGFETCRYGFIEGHVVIPRIHPNSICAANNTGVYILTSNTSQYDTYCFNASAPPEEDCTSVTDLPNAFDGPITITIVNRDGTRYVQKGEYRTNPEDIYPSNPTDDDVSSGSSSERSSTSGGYIFYTFSTVHPIPDEDSPWITDSTDRIPATTLMSTSATATETATKRQETWDWFSWLFLPSESKNHLHTTTQMAGTSSNTISAGWEPNEENEDERDRHLSFSGSGIDDDEDFISSTISTTPRAFDHTKQNQDWTQWNPSHSNPEVLLQTTTRMTDVDRNGTTAYEGNWNPEAHPPLIHHEHHEEEETPHSTSTIQATPSSTTEETATQ…	278113	67.2663
32	P28906	>sp|P28906|CD34_HUMAN Hematopoietic progenitor cell antigen CD34 OS=Homo sapiens OX=9606 GN=CD34 PE=1 SV=2	185	195	LTQGICLEQNK	0.00000000020.0	194(NKT)/	1	1305.65	1302.66	MLVRRGARAGPRMPRGWTALCLLSLLPSGFMSLDNNGTATPELPTQGTFSNVSTNVSYQETTTPSTLGSTSLHPVSQHGNEATTNITETTVKFTSTSVITSVYGNTNSSVQSQTSVISTVFTTPANVSTPETTLKPSLSPGNVSDLSTTSTSLATSPTKPYTSSSPILSDIKAEIKCSGIREVKLTQGICLEQNKTSSCAEFKKDRGEGLARVLCGEEQADADAGAQVCSLLLAQSEVRPQCLLLVLANRTEISSKLQLMKKHQSDLKKLGILDFTEQDVASHQSYSQKTLIALVTSGALLAVLGITGYFLMNRRSWSPTGERLGEDPYYTENGGGQGYSSGPGTSPEAQGKASVNRGAQENGTGQATSRNGHSARQHVVADTEL	277123	47.4822
33	P19652	>sp|P19652|A1AG2_HUMAN Alpha-1-acid glycoprotein 2 OS=Homo sapiens OX=9606 GN=ORM2 PE=1 SV=2	25	38	NLVPVPITNATLDR	0.00000000200000.0	33(NAT)/	1	1524.84	1521.85	MALSWVLTVLSLLPLLEAQIPLCANLVPVPITNATLDRITGKWFYIASAFRNEEYNKSVQEIQATFFYFTPNKTEDTIFLREYQTRQNQCFYNSSYLNVQRENGTVSRYEGGREHVAHLLFLRDTKTLMFGSYLDDEKNWGLSFYADKPETTKEQLGEFYEALDCLCIPRSDVMYTDWKKDKCEPLEKQHEKERKQEEGES	274447	68.0793
34	P19652	>sp|P19652|A1AG2_HUMAN Alpha-1-acid glycoprotein 2 OS=Homo sapiens OX=9606 GN=ORM2 PE=1 SV=2	87	101	QNQCFYNSSYLNVQR	3.000000200000000.0	93(NSS)/	1	1905.82	1902.83	MALSWVLTVLSLLPLLEAQIPLCANLVPVPITNATLDRITGKWFYIASAFRNEEYNKSVQEIQATFFYFTPNKTEDTIFLREYQTRQNQCFYNSSYLNVQRENGTVSRYEGGREHVAHLLFLRDTKTLMFGSYLDDEKNWGLSFYADKPETTKEQLGEFYEALDCLCIPRSDVMYTDWKKDKCEPLEKQHEKERKQEEGES	272018	67.0637
35	P19652	>sp|P19652|A1AG2_HUMAN Alpha-1-acid glycoprotein 2 OS=Homo sapiens OX=9606 GN=ORM2 PE=1 SV=2	23	42	CANLVPVPITNATLDRITGK	0.00000000002000000000.0	33(NAT)/	1	2155.16	2152.17	MALSWVLTVLSLLPLLEAQIPLCANLVPVPITNATLDRITGKWFYIASAFRNEEYNKSVQEIQATFFYFTPNKTEDTIFLREYQTRQNQCFYNSSYLNVQRENGTVSRYEGGREHVAHLLFLRDTKTLMFGSYLDDEKNWGLSFYADKPETTKEQLGEFYEALDCLCIPRSDVMYTDWKKDKCEPLEKQHEKERKQEEGES	266117	74.1723
36	P13598	>sp|P13598|ICAM2_HUMAN Intercellular adhesion molecule 2 OS=Homo sapiens OX=9606 GN=ICAM2 PE=1 SV=2	164	181	AAPAPQEATATFNSTADR	0.000000000000200000.0	176(NST)/	1	1820.84	1817.85	MSSFGYRTLTVALFTLICCPGSDEKVFEVHVRPKKLAVEPKGSLEVNCSTTCNQPEVGGLETSLDKILLDEQAQWKHYLVSNISHDTVLQCHFTCSGKQESMNSNVSVYQPPRQVILTLQPTLVAVGKSFTIECRVPTVEPLDSLTLFLFRGNETLHYETFGKAAPAPQEATATFNSTADREDGHRNFSCLAVLDLMSRGGNIFHKHSAPKMLEIYEPVSDSQMVIIVTVVSVLLSLFVTSVLLCFIFGQHLRQQRMGTYGVRAAWRRLPQAFRP	259435	50.5562
37	P19652	>sp|P19652|A1AG2_HUMAN Alpha-1-acid glycoprotein 2 OS=Homo sapiens OX=9606 GN=ORM2 PE=1 SV=2	20	38	IPLCANLVPVPITNATLDR	0.0000000000000200000.0	33(NAT)/	1	2079.13	2076.14	MALSWVLTVLSLLPLLEAQIPLCANLVPVPITNATLDRITGKWFYIASAFRNEEYNKSVQEIQATFFYFTPNKTEDTIFLREYQTRQNQCFYNSSYLNVQRENGTVSRYEGGREHVAHLLFLRDTKTLMFGSYLDDEKNWGLSFYADKPETTKEQLGEFYEALDCLCIPRSDVMYTDWKKDKCEPLEKQHEKERKQEEGES	257347	78.7703
38	P19652	>sp|P19652|A1AG2_HUMAN Alpha-1-acid glycoprotein 2 OS=Homo sapiens OX=9606 GN=ORM2 PE=1 SV=2	24	38	ANLVPVPITNATLDR	0.000000000200000.0	33(NAT)/	1	1595.88	1592.89	MALSWVLTVLSLLPLLEAQIPLCANLVPVPITNATLDRITGKWFYIASAFRNEEYNKSVQEIQATFFYFTPNKTEDTIFLREYQTRQNQCFYNSSYLNVQRENGTVSRYEGGREHVAHLLFLRDTKTLMFGSYLDDEKNWGLSFYADKPETTKEQLGEFYEALDCLCIPRSDVMYTDWKKDKCEPLEKQHEKERKQEEGES	255770	68.3855
39	P19652	>sp|P19652|A1AG2_HUMAN Alpha-1-acid glycoprotein 2 OS=Homo sapiens OX=9606 GN=ORM2 PE=1 SV=2	23	38	CANLVPVPITNATLDR	0.0000000000200000.0	33(NAT)/	1	1755.91	1752.92	MALSWVLTVLSLLPLLEAQIPLCANLVPVPITNATLDRITGKWFYIASAFRNEEYNKSVQEIQATFFYFTPNKTEDTIFLREYQTRQNQCFYNSSYLNVQRENGTVSRYEGGREHVAHLLFLRDTKTLMFGSYLDDEKNWGLSFYADKPETTKEQLGEFYEALDCLCIPRSDVMYTDWKKDKCEPLEKQHEKERKQEEGES	253148	68.8692
40	O75144	>sp|O75144|ICOSL_HUMAN ICOS ligand OS=Homo sapiens OX=9606 GN=ICOSLG PE=1 SV=2	61	79	TVVTYHIPQNSSLENVDSR	0.0000000002000000000.0	70(NSS)/	1	2161.05	2158.07	MRLGSPGLLFLLFSSLRADTQEKEVRAMVGSDVELSCACPEGSRFDLNDVYVYWQTSESKTVVTYHIPQNSSLENVDSRYRNRALMSPAGMLRGDFSLRLFNVTPQDEQKFHCLVLSQSLGFQEVLSVEVTLHVAANFSVPVVSAPHSPSQDELTFTCTSINGYPRPNVYWINKTDNSLLDQALQNDTVFLNMRGLYDVVSVLRIARTPSVNIGCCIENVLLQQNLTVGSQTGNDIGERDKITENPVSTGEKNAATWSILAVLCLLVVVAVAIGWVCRDRCLQHSYAGAWAVSPETELTGHV	251423	57.4148
41	P05155	>sp|P05155|IC1_HUMAN Plasma protease C1 inhibitor OS=Homo sapiens OX=9606 GN=SERPING1 PE=1 SV=2	23	40	NPNATSSSSQDPESLQDR	0.002000000000000000.0	25(NAT)/	1	1934.83	1931.85	MASRLTLLTLLLLLLAGDRASSNPNATSSSSQDPESLQDRGEGKVATTVISKMLFVEPILEVSSLPTTNSTTNSATKITANTTDEPTTQPTTEPTTQPTIQPTQPTTQLPTDSPTQPTTGSFCPGPVTLCSDLESHSTEAVLGDALVDFSLKLYHAFSAMKKVETNMAFSPFSIASLLTQVLLGAGENTKTNLESILSYPKDFTCVHQALKGFTTKGVTSVSQIFHSPDLAIRDTFVNASRTLYSSSPRVLSNNSDANLELINTWVAKNTNNKISRLLDSLPSDTRLVLLNAIYLSAKWKTTFDPKKTRMEPFHFKNSVIKVPMMNSKKYPVAHFIDQTLKAKVGQLQLSHNLSLVILVPQNLKHRLEDMEQALSPSVFKAIMEKLEMSKFQPTLLTLP…	239262	39.8817
42	P02765	>sp|P02765|FETUA_HUMAN Alpha-2-HS-glycoprotein OS=Homo sapiens OX=9606 GN=AHSG PE=1 SV=2	166	187	AALAAFNAQNNGSNFQLEEISR	0.0000000000200000000000.0	176(NGS)/	1	2367.13	2364.15	MKSLVLLLCLAQLWGCHSAPHGPGLIYRQPNCDDPETEEAALVAIDYINQNLPWGYKHTLNQIDEVKVWPQQPSGELFEIEIDTLETTCHVLDPTPVARCSVRQLKEHAVEGDCDFQLLKLDGKFSVVYAKCDSSPDSAEDVRKVCQDCPLLAPLNDTRVVHAAKAALAAFNAQNNGSNFQLEEISRAQLVPLPPSTYVEFTVSGTDCVAKEATEAAKCNLLAEKQYGFCKATLSEKLGGAEVAVTCMVFQTQPVSSQPQPEGANEAVPTPVVDPDAPPSPPLGAPGLPPAGSPPDSHVLLAAPPGHQLHRAHYDLRHTFMGVVSLGSPSGEVSHPRKTRTVVQPSVGAAAGPVVPPCPGRIRHFKV	237992	70.3293
43	Q13201	>sp|Q13201|MMRN1_HUMAN Multimerin-1 OS=Homo sapiens OX=9606 GN=MMRN1 PE=1 SV=3	112	124	LQNLTLPTNASIK	0.0020000020000.0	114(NLT)/120(NAS)/	2	1417.78	1411.8	MKGARLFVLLSSLWSGGIGLNNSKHSWTIPEDGNSQKTMPSASVPPNKIQSLQILPTTRVMSAEIATTPEARTSEDSLLKSTLPPSETSAPAEGVRNQTLTSTEKAEGVVKLQNLTLPTNASIKFNPGAESVVLSNSTLKFLQSFARKSNEQATSLNTVGGTGGIGGVGGTGGVGNRAPRETYLSRGDSSSSQRTDYQKSNFETTRGKNWCAYVHTRLSPTVILDNQVTYVPGGKGPCGWTGGSCPQRSQKISNPVYRMQHKIVTSLDWRCCPGYSGPKCQLRAQEQQSLIHTNQAESHTAVGRGVAEQQQQQGCGDPEVMQKMTDQVNYQAMKLTLLQKKIDNISLTVNDVRNTYSSLEGKVSEDKSREFQSLLKGLKSKSINVLIRDIVREQFKIFQ…	235370	62.2269
44	P02763	>sp|P02763|A1AG1_HUMAN Alpha-1-acid glycoprotein 1 OS=Homo sapiens OX=9606 GN=ORM1 PE=1 SV=1	58	81	SVQEIQATFFYFTPNKTEDTIFLR	0.000000000000002000000000.0	72(NKT)/	1	2897.44	2894.45	MALSWVLTVLSLLPLLEAQIPLCANLVPVPITNATLDQITGKWFYIASAFRNEEYNKSVQEIQATFFYFTPNKTEDTIFLREYQTRQDQCIYNTTYLNVQRENGTISRYVGGQEHFAHLLILRDTKTYMLAFDVNDEKNWGLSVYADKPETTKEQLGEFYEALDCLRIPKSDVVYTDWKKDKCEPLEKQHEKERKQEEGES	224906	87.5591
45	P02763	>sp|P02763|A1AG1_HUMAN Alpha-1-acid glycoprotein 1 OS=Homo sapiens OX=9606 GN=ORM1 PE=1 SV=1	82	101	EYQTRQDQCIYNTTYLNVQR	0.00000000000200000000.0	93(NTT)/	1	2595.19	2592.2	MALSWVLTVLSLLPLLEAQIPLCANLVPVPITNATLDQITGKWFYIASAFRNEEYNKSVQEIQATFFYFTPNKTEDTIFLREYQTRQDQCIYNTTYLNVQRENGTISRYVGGQEHFAHLLILRDTKTYMLAFDVNDEKNWGLSVYADKPETTKEQLGEFYEALDCLRIPKSDVVYTDWKKDKCEPLEKQHEKERKQEEGES	219420	58.4908
46	P00738	>sp|P00738|HPT_HUMAN Haptoglobin OS=Homo sapiens OX=9606 GN=HP PE=1 SV=1	235	251	KVVLHPNYSQVDIGLIK	0.00000020000000000.0	241(NYS)/	1	1925.09	1922.1	MSALGAVIALLLWGQLFAVDSGNDVTDIADDGCPKPPEIAHGYVEHSVRYQCKNYYKLRTEGDGVYTLNDKKQWINKAVGDKLPECEADDGCPKPPEIAHGYVEHSVRYQCKNYYKLRTEGDGVYTLNNEKQWINKAVGDKLPECEAVCGKPKNPANPVQRILGGHLDAKGSFPWQAKMVSHHNLTTGATLINEQWLLTTAKNLFLNHSENATAKDIAPTLTLYVGKKQLVEIEKVVLHPNYSQVDIGLIKLKQKVSVNERVMPICLPSKDYAEVGRVGYVSGWGRNANFKFTDHLKYVMLPVADQDQCIRHYEGSTVPEKKTPKSPVGVQPILNEHTFCAGMSKYQEDTCYGDAGSAFAVHDLEEDTWYATGILSFDKSCAVAEYGVYVKVTSIQDWV…	196883	62.3988
47	P05090	>sp|P05090|APOD_HUMAN Apolipoprotein D OS=Homo sapiens OX=9606 GN=APOD PE=1 SV=1	83	104	ADGTVNQIEGEATPVNLTEPAK	0.0000000000000002000000.0	98(NLT)/	1	2256.1	2253.11	MVMLLLLLSALAGLFGAAEGQAFHLGKCPNPPVQENFDVNKYLGRWYEIEKIPTTFENGRCIQANYSLMENGKIKVLNQELRADGTVNQIEGEATPVNLTEPAKLEVKFSWFMPSAPYWILATDYENYALVYSCTCIIQLFHVDFAWILARNPNLPPETVDSLKNILTSNNIDVKKMTVTDQVNCPKLS	191276	61.0114
48	P00738	>sp|P00738|HPT_HUMAN Haptoglobin OS=Homo sapiens OX=9606 GN=HP PE=1 SV=1	236	248	VVLHPNYSQVDIG	0.0000020000000.0	241(NYS)/	1	1442.73	1439.74	MSALGAVIALLLWGQLFAVDSGNDVTDIADDGCPKPPEIAHGYVEHSVRYQCKNYYKLRTEGDGVYTLNDKKQWINKAVGDKLPECEADDGCPKPPEIAHGYVEHSVRYQCKNYYKLRTEGDGVYTLNNEKQWINKAVGDKLPECEAVCGKPKNPANPVQRILGGHLDAKGSFPWQAKMVSHHNLTTGATLINEQWLLTTAKNLFLNHSENATAKDIAPTLTLYVGKKQLVEIEKVVLHPNYSQVDIGLIKLKQKVSVNERVMPICLPSKDYAEVGRVGYVSGWGRNANFKFTDHLKYVMLPVADQDQCIRHYEGSTVPEKKTPKSPVGVQPILNEHTFCAGMSKYQEDTCYGDAGSAFAVHDLEEDTWYATGILSFDKSCAVAEYGVYVKVTSIQDWV…	190656	58.7217
49	P05155	>sp|P05155|IC1_HUMAN Plasma protease C1 inhibitor OS=Homo sapiens OX=9606 GN=SERPING1 PE=1 SV=2	25	44	NATSSSSQDPESLQDRGEGK	0.20000000000000000000.0	25(NAT)/	1	2094.92	2091.93	MASRLTLLTLLLLLLAGDRASSNPNATSSSSQDPESLQDRGEGKVATTVISKMLFVEPILEVSSLPTTNSTTNSATKITANTTDEPTTQPTTEPTTQPTIQPTQPTTQLPTDSPTQPTTGSFCPGPVTLCSDLESHSTEAVLGDALVDFSLKLYHAFSAMKKVETNMAFSPFSIASLLTQVLLGAGENTKTNLESILSYPKDFTCVHQALKGFTTKGVTSVSQIFHSPDLAIRDTFVNASRTLYSSSPRVLSNNSDANLELINTWVAKNTNNKISRLLDSLPSDTRLVLLNAIYLSAKWKTTFDPKKTRMEPFHFKNSVIKVPMMNSKKYPVAHFIDQTLKAKVGQLQLSHNLSLVILVPQNLKHRLEDMEQALSPSVFKAIMEKLEMSKFQPTLLTLP…	185964	37.8578
50	P02765	>sp|P02765|FETUA_HUMAN Alpha-2-HS-glycoprotein OS=Homo sapiens OX=9606 GN=AHSG PE=1 SV=2	169	187	AAFNAQNNGSNFQLEEISR	0.0000000200000000000.0	176(NGS)/	1	2111.98	2108.99	MKSLVLLLCLAQLWGCHSAPHGPGLIYRQPNCDDPETEEAALVAIDYINQNLPWGYKHTLNQIDEVKVWPQQPSGELFEIEIDTLETTCHVLDPTPVARCSVRQLKEHAVEGDCDFQLLKLDGKFSVVYAKCDSSPDSAEDVRKVCQDCPLLAPLNDTRVVHAAKAALAAFNAQNNGSNFQLEEISRAQLVPLPPSTYVEFTVSGTDCVAKEATEAAKCNLLAEKQYGFCKATLSEKLGGAEVAVTCMVFQTQPVSSQPQPEGANEAVPTPVVDPDAPPSPPLGAPGLPPAGSPPDSHVLLAAPPGHQLHRAHYDLRHTFMGVVSLGSPSGEVSHPRKTRTVVQPSVGAAAGPVVPPCPGRIRHFKV	184329	62.9962
51	Q9Y5Y7	>sp|Q9Y5Y7|LYVE1_HUMAN Lymphatic vessel endothelial hyaluronic acid receptor 1 OS=Homo sapiens OX=9606 GN=LYVE1 PE=1 SV=2	48	58	ANQQLNFTEAK	0.00000200000.0	53(NFT)/	1	1265.61	1262.63	MARCFSLVLLLTSIWTTRLLVQGSLRAEELSIQVSCRIMGITLVSKKANQQLNFTEAKEACRLLGLSLAGKDQVETALKASFETCSYGWVGDGFVVISRISPNPKCGKNGVGVLIWKVPVSRQFAAYCYNSSDTWTNSCIPEIITTKDPIFNTQTATQTTEFIVSDSTYSVASPYSTIPAPTTTPPAPASTSIPRRKKLICVTEVFMETSTMSTETEPFVENKAAFKNEAAGFGGVPTALLVLALLFFGAAAGLGFCYVKRYVKAFPFTNKNQQKEMIETKVVKEEKANDSNPNEESKKTDKNPEESKSPSKTTVRCLEAEV	179283	46.7771
52	P00738	>sp|P00738|HPT_HUMAN Haptoglobin OS=Homo sapiens OX=9606 GN=HP PE=1 SV=1	179	191	MVSHHNLTTGATL	0.0000020000000.0	184(NLT)/	1	1383.67	1380.68	MSALGAVIALLLWGQLFAVDSGNDVTDIADDGCPKPPEIAHGYVEHSVRYQCKNYYKLRTEGDGVYTLNDKKQWINKAVGDKLPECEADDGCPKPPEIAHGYVEHSVRYQCKNYYKLRTEGDGVYTLNNEKQWINKAVGDKLPECEAVCGKPKNPANPVQRILGGHLDAKGSFPWQAKMVSHHNLTTGATLINEQWLLTTAKNLFLNHSENATAKDIAPTLTLYVGKKQLVEIEKVVLHPNYSQVDIGLIKLKQKVSVNERVMPICLPSKDYAEVGRVGYVSGWGRNANFKFTDHLKYVMLPVADQDQCIRHYEGSTVPEKKTPKSPVGVQPILNEHTFCAGMSKYQEDTCYGDAGSAFAVHDLEEDTWYATGILSFDKSCAVAEYGVYVKVTSIQDWV…	161395	46.5078
53	P19652	>sp|P19652|A1AG2_HUMAN Alpha-1-acid glycoprotein 2 OS=Homo sapiens OX=9606 GN=ORM2 PE=1 SV=2	82	101	EYQTRQNQCFYNSSYLNVQR	0.00000000000200000000.0	93(NSS)/	1	2600.16	2597.17	MALSWVLTVLSLLPLLEAQIPLCANLVPVPITNATLDRITGKWFYIASAFRNEEYNKSVQEIQATFFYFTPNKTEDTIFLREYQTRQNQCFYNSSYLNVQRENGTVSRYEGGREHVAHLLFLRDTKTLMFGSYLDDEKNWGLSFYADKPETTKEQLGEFYEALDCLCIPRSDVMYTDWKKDKCEPLEKQHEKERKQEEGES	150088	58.1883
54	P04004	>sp|P04004|VTNC_HUMAN Vitronectin OS=Homo sapiens OX=9606 GN=VTN PE=1 SV=1	85	107	NNATVHEQVGGPSLTSDLQAQSK	0.02000000000000000000000.0	86(NAT)/	1	2383.15	2380.16	MAPLRPLLILALLAWVALADQESCKGRCTEGFNVDKKCQCDELCSYYQSCCTDYTAECKPQVTRGDVFTMPEDEYTVYDDGEEKNNATVHEQVGGPSLTSDLQAQSKGNPEQTPVLKPEEEAPAPEVGASKPEGIDSRPETLHPGRPQPPAEEELCSGKPFDAFTDLKNGSLFAFRGQYCYELDEKAVRPGYPKLIRDVWGIEGPIDAAFTRINCQGKTYLFKGSQYWRFEDGVLDPDYPRNISDGFDGIPDNVDAALALPAHSYSGRERVYFFKGKQYWEYQFQHQPSQEECEGSSLSAVFEHFAMMQRDSWEDIFELLFWGRTSAGTRQPQFISRDWHGVPGQVDAAMAGRIYISGMAPRPSLAKKQRFRHRNRKGYRSQRGHSRGRNQNSRRPSRA…	127505	52.1428
55	P05090	>sp|P05090|APOD_HUMAN Apolipoprotein D OS=Homo sapiens OX=9606 GN=APOD PE=1 SV=1	76	104	VLNQELRADGTVNQIEGEATPVNLTEPAK	0.00000000000000000000002000000.0	98(NLT)/	1	3108.58	3105.59	MVMLLLLLSALAGLFGAAEGQAFHLGKCPNPPVQENFDVNKYLGRWYEIEKIPTTFENGRCIQANYSLMENGKIKVLNQELRADGTVNQIEGEATPVNLTEPAKLEVKFSWFMPSAPYWILATDYENYALVYSCTCIIQLFHVDFAWILARNPNLPPETVDSLKNILTSNNIDVKKMTVTDQVNCPKLS	114257	66.0927
56	P19652	>sp|P19652|A1AG2_HUMAN Alpha-1-acid glycoprotein 2 OS=Homo sapiens OX=9606 GN=ORM2 PE=1 SV=2	26	42	LVPVPITNATLDRITGK	-	33(NAT)/	1	-	1807.06	MALSWVLTVLSLLPLLEAQIPLCANLVPVPITNATLDRITGKWFYIASAFRNEEYNKSVQEIQATFFYFTPNKTEDTIFLREYQTRQDQCIYNTTYLNVQRENGTISRYVGGQEHFAHLLILRDTKTYMLAFDVNDEKNWGLSVYADKPETTKEQLGEFYEALDCLRIPKSDVVYTDWKKDKCEPLEKQHEKERKQEEGES	0	70.92
57	P02763	>sp|P02763|A1AG1_HUMAN Alpha-1-acid glycoprotein 1 OS=Homo sapiens OX=9606 GN=ORM1 PE=1 SV=1	52	57	NEEYNK	-	56(NKS)/	1	-	795.34	MALSWVLTVLSLLPLLEAQIPLCANLVPVPITNATLDRITGKWFYIASAFRNEEYNKSVQEIQATFFYFTPNKTEDTIFLREYQTRQDQCIYNTTYLNVQRENGTISRYVGGQEHFAHLLILRDTKTYMLAFDVNDEKNWGLSVYADKPETTKEQLGEFYEALDCLRIPKSDVVYTDWKKDKCEPLEKQHEKERKQEEGES	0	29.16
58	P02763	>sp|P02763|A1AG1_HUMAN Alpha-1-acid glycoprotein 1 OS=Homo sapiens OX=9606 GN=ORM1 PE=1 SV=1	58	73	SVQEIQATFFYFTPNK	-	72(NKT)/	1	-	1918.95	MALSWVLTVLSLLPLLEAQIPLCANLVPVPITNATLDRITGKWFYIASAFRNEEYNKSVQEIQATFFYFTPNKTEDTIFLREYQTRQDQCIYNTTYLNVQRENGTISRYVGGQEHFAHLLILRDTKTYMLAFDVNDEKNWGLSVYADKPETTKEQLGEFYEALDCLRIPKSDVVYTDWKKDKCEPLEKQHEKERKQEEGES	0	81.92
59	P02763	>sp|P02763|A1AG1_HUMAN Alpha-1-acid glycoprotein 1 OS=Homo sapiens OX=9606 GN=ORM1 PE=1 SV=1	102	108	ENGTISR	-	103(NGT)/	1	-	775.382	MALSWVLTVLSLLPLLEAQIPLCANLVPVPITNATLDRITGKWFYIASAFRNEEYNKSVQEIQATFFYFTPNKTEDTIFLREYQTRQDQCIYNTTYLNVQRENGTISRYVGGQEHFAHLLILRDTKTYMLAFDVNDEKNWGLSVYADKPETTKEQLGEFYEALDCLRIPKSDVVYTDWKKDKCEPLEKQHEKERKQEEGES	0	29.74
60	P19652	>sp|P19652|A1AG2_HUMAN Alpha-1-acid glycoprotein 2 OS=Homo sapiens OX=9606 GN=ORM2 PE=1 SV=2	102	108	ENGTVSR	-	103(NGT)/	1	-	761.367	MALSWVLTVLSLLPLLEAQIPLCANLVPVPITNATLDRITGKWFYIASAFRNEEYNKSVQEIQATFFYFTPNKTEDTIFLREYQTRQNQCFYNSSYLNVQRENGTVSRYEGGREHVAHLLFLRDTKTLMFGSYLDDEKNWGLSFYADKPETTKEQLGEFYEALDCLCIPRSDVMYTDWKKDKCEPLEKQHEKERKQEEGES	0	27.1
