## Supplementary material for "GRable version 1.0: A software tool for site-specific glycoform analysis with improved MS1-based glycopeptide detection with parallel clustering and confidence evaluation with MS2 information": Data S4

### Sheet: Data S4
Data S4. Glycan point list for GRable analysis of HL-60 cell lysates.
	Details of this sheet are indicated in the user manual (Section 4.2 of Document S1). Please delete the title and note when this sheet is used for a sample file.
	point	Hex	HexNAc	dHex
point	1	0	1	0
point	1	0	2	0
point	1	4	2	0
point	1	2	2	0
point	1	0	1	1
point	1	0	2	1
point	1	1	2	1
point	1	2	2	1
point	1	3	2	0
point	1	3	3	0
point	1	3	2	2
point	1	4	2	1
point	1	5	2	0
point	1	3	3	1
point	1	4	3	0
point	1	3	4	0
point	1	5	2	1
point	1	6	2	0
point	1	3	3	2
point	1	4	3	1
point	1	5	3	0
point	1	3	4	1
point	1	4	4	0
point	1	3	5	0
point	1	7	2	0
point	1	4	3	0
point	1	4	3	2
point	1	4	3	0
point	1	5	3	1
point	1	6	3	0
point	1	3	4	0
point	1	3	4	2
point	1	3	4	0
point	1	4	4	1
point	1	5	4	0
point	1	3	5	1
point	1	4	5	0
point	1	4	3	1
point	1	8	2	0
point	1	3	6	0
point	1	4	3	1
point	1	5	3	0
point	1	5	3	0
point	1	6	3	1
point	1	3	4	3
point	1	4	4	0
point	1	4	4	2
point	1	4	4	0
point	1	5	4	1
point	1	6	4	0
point	1	4	5	1
point	1	5	5	0
point	1	3	6	1
point	1	9	2	0
point	1	4	6	0
point	1	6	3	0
point	1	6	3	0
point	1	4	4	1
point	1	3	7	0
point	1	4	4	1
point	1	5	4	0
point	1	5	4	2
point	1	5	4	0
point	1	6	4	1
point	1	3	5	1
point	1	7	4	0
point	1	4	5	0
point	1	3	5	1
point	1	4	5	2
point	1	4	5	0
point	1	5	5	1
point	1	6	5	0
point	1	3	6	2
point	1	4	6	1
point	1	6	3	1
point	1	10	2	0
point	1	5	6	0
point	1	6	3	1
point	1	4	4	2
point	1	3	7	1
point	1	5	4	1
point	1	4	4	2
point	1	5	4	3
point	1	4	7	0
point	1	6	4	0
point	1	5	4	1
point	1	6	4	2
point	1	6	4	0
point	1	7	4	1
point	1	4	5	1
point	1	3	8	0
point	1	4	5	1
point	1	5	5	0
point	1	5	5	2
point	1	5	5	0
point	1	6	5	1
point	1	3	6	1
point	1	3	6	3
point	1	7	5	0
point	1	4	6	0
point	1	3	6	1
point	1	4	6	2
point	1	5	6	1
point	1	11	2	0
point	1	6	6	0
point	1	5	4	0
point	1	5	4	2
point	1	5	4	4
point	1	4	7	1
point	1	5	4	0
point	1	5	4	2
point	1	6	4	1
point	1	6	4	3
point	1	5	4	0
point	1	6	4	1
point	1	7	4	0
point	1	7	4	2
point	1	4	5	0
point	1	4	5	2
point	1	3	8	1
point	1	4	5	0
point	1	5	5	1
point	1	4	5	2
point	1	5	5	3
point	1	4	8	0
point	1	4	5	0
point	1	5	5	1
point	1	6	5	0
point	1	6	5	2
point	1	3	6	2
point	1	6	5	0
point	1	7	5	1
point	1	3	6	2
point	1	8	5	0
point	1	3	9	0
point	1	5	6	2
point	1	6	6	1
point	1	12	2	0
point	1	5	4	1
point	1	7	6	0
point	1	4	7	2
point	1	5	4	1
point	1	5	4	1
point	1	4	5	1
point	1	6	7	0
point	1	5	5	0
point	1	4	5	1
point	1	4	5	1
point	1	5	5	0
point	1	6	5	1
point	1	6	5	3
point	1	3	6	1
point	1	5	8	0
point	1	5	5	0
point	1	6	5	1
point	1	3	6	1
point	1	8	5	1
point	1	3	9	1
point	1	3	6	1
point	1	4	9	0
point	1	6	6	2
point	1	7	6	1
point	1	6	7	1
point	1	5	5	1
point	1	7	7	0
point	1	5	5	1
point	1	6	5	0
point	1	6	5	2
point	1	5	8	1
point	1	5	5	1
point	1	6	5	0
point	1	7	5	1
point	1	6	5	2
point	1	6	8	0
point	1	6	5	0
point	1	9	5	1
point	1	4	9	1
point	1	6	6	3
point	1	5	4	3
point	1	5	4	3
point	1	7	6	0
point	1	5	4	3
point	1	7	6	0
point	1	5	4	3
point	1	9	6	0
point	1	7	7	1
point	1	6	5	1
point	1	6	5	3
point	1	8	7	0
point	1	6	5	1
point	1	6	5	3
point	1	6	5	1
point	1	7	8	0
point	1	6	6	0
point	1	6	6	0
point	1	6	6	0
point	1	7	6	1
point	1	6	9	0
point	1	6	6	0
point	1	7	6	1
point	1	8	6	0
point	1	6	5	0
point	1	8	7	1
point	1	6	5	0
point	1	7	5	1
point	1	6	5	0
point	1	7	5	1
point	1	8	5	4
point	1	6	5	0
point	1	7	5	1
point	1	6	6	1
point	1	6	6	1
point	1	8	8	0
point	1	6	6	1
point	1	7	6	0
point	1	7	6	4
point	1	6	9	1
point	1	7	6	0
point	1	6	6	1
point	1	8	6	1
point	1	7	6	0
point	1	6	5	1
point	1	8	7	0
point	1	6	5	1
point	1	8	7	0
point	1	6	5	1
point	1	5	6	1
point	1	5	6	1
point	1	5	6	1
point	1	6	5	1
point	1	5	6	1
point	1	5	6	1
point	1	8	8	1
point	1	5	6	1
point	1	7	6	1
point	1	9	8	0
point	1	7	6	5
point	1	5	6	1
point	1	11	6	1
point	1	7	10	0
point	1	6	6	1
point	1	6	6	1
point	1	7	6	0
point	1	7	6	4
point	1	9	8	1
point	1	7	6	0
point	1	6	6	1
point	1	7	6	4
point	1	6	6	1
point	1	10	6	1
point	1	7	7	1
point	1	10	6	1
point	1	7	6	1
point	1	9	6	1
point	1	9	6	1
point	1	9	9	1
point	1	8	7	1
point	1	8	7	1
point	1	10	9	0
point	1	8	7	1
point	1	8	7	1
point	1	7	6	0
point	1	7	6	0
point	1	7	6	0
point	1	7	7	1
point	1	7	7	1
point	1	10	9	1
point	1	7	7	1
point	1	7	6	1
point	1	7	6	1
point	1	6	7	1
point	1	6	7	1
point	1	8	7	1
point	1	8	7	1
point	1	8	7	1
point	1	8	7	1
point	1	10	10	1
point	1	7	7	1
point	1	8	7	1
point	1	9	8	1
point	1	9	8	1
point	1	9	8	1
point	1	11	11	0
point	1	11	11	0
point	1	9	8	1
point	1	10	9	1
point	1	1	1	0
point	1	1	1	0
point	1	1	1	0
point	1	1	1	0
point	1	1	1	0
point	1	1	1	0
point	1	1	2	0
point	1	3	2	1
point	1	6	2	1
point	1	7	2	1
point	1	4	3	2
point	1	5	3	1
point	1	5	3	1
point	1	5	4	2
point	1	3	5	2
point	1	5	5	2
point	1	5	5	2
point	1	6	5	4
point	1	6	5	4
point	1	6	5	2
point	1	6	5	3
point	1	6	5	4
point	1	6	5	2
point	1	6	5	3
point	1	6	5	4
point	1	5	6	2
point	1	5	6	3
point	1	6	6	2
point	1	6	6	2
point	1	6	6	0
point	1	6	6	2
point	1	6	6	3
point	1	7	6	2
point	1	7	6	3
point	1	7	6	2
point	1	7	6	3
point	1	7	6	2
point	1	7	6	3
point	1	7	6	2
point	1	7	6	3
point	1	7	6	2
point	1	7	6	3
point	1	4	3	2
point	1	5	3	1
point	1	5	3	1
point	1	5	4	3
point	1	5	4	2
point	1	5	5	2
point	1	5	5	2
point	1	6	5	4
point	1	6	5	2
point	1	6	5	3
point	1	6	5	4
point	1	6	5	2
point	1	6	5	3
point	1	6	5	4
point	1	5	6	2
point	1	6	6	0
point	1	6	6	1
point	1	6	6	2
point	1	6	6	2
point	1	6	6	0
point	1	6	6	2
point	1	6	6	3
point	1	7	6	2
point	1	7	6	3
point	1	7	6	1
point	1	7	6	2
point	1	7	6	3
point	1	7	6	1
point	1	7	6	2
point	1	7	6	3
point	1	7	6	0
point	1	7	6	1
point	1	7	6	2
point	1	7	6	3
point	1	5	3	1
point	1	5	4	2
point	1	5	5	2
point	1	6	5	2
point	1	6	5	3
point	1	6	5	4
point	1	6	6	2
point	1	7	6	1
point	1	7	6	2
point	1	7	6	3
point	1	6	5	2
point	1	6	5	3
point	1	6	5	4
point	1	6	6	0
point	1	6	6	2
point	1	6	6	3
point	1	7	6	0
point	1	7	6	1
point	1	7	6	2
point	1	7	6	3
point	1	6	5	2
point	1	6	5	3
point	1	6	5	4
point	1	6	6	0
point	1	6	6	2
point	1	6	6	3
point	1	7	6	0
point	1	7	6	1
point	1	7	6	2
point	1	7	6	3
point	1	7	6	1
point	1	7	6	2
point	1	7	6	3
point	1	7	6	2
point	1	7	6	3
point	1	7	6	0
point	1	7	6	1
point	1	7	6	2
point	1	7	6	3
unusual	-1	9	2	1
unusual	-1	9	2	2
unusual	-1	9	2	3
unusual	-1	9	2	4
unusual	-1	8	2	1
unusual	-1	8	2	2
unusual	-1	8	2	3
unusual	-1	8	2	4
unusual	-1	7	2	1
unusual	-1	7	2	2
unusual	-1	7	2	3
unusual	-1	7	2	4
unusual	-1	6	2	1
unusual	-1	6	2	2
unusual	-1	6	2	3
unusual	-1	6	2	4
unusual	-1	5	2	2
unusual	-1	5	2	3
unusual	-1	5	2	4
unusual	-1	4	2	2
unusual	-1	4	2	3
unusual	-1	4	2	4
unusual	-1	3	2	2
unusual	-1	3	2	3
unusual	-1	3	2	4
unusual	-1	2	2	2
unusual	-1	2	2	3
unusual	-1	2	2	4
unusual	-1	1	2	2
unusual	-1	1	2	3
unusual	-1	1	2	4
unusual	-1	0	2	2
unusual	-1	0	2	3
unusual	-1	0	2	4
unusual	-1	3	3	3
unusual	-1	3	3	4
unusual	-1	3	4	4
unusual	-1	1	3	0
unusual	-1	1	3	1
unusual	-1	1	3	2
unusual	-1	1	3	3
unusual	-1	1	3	4
unusual	-1	0	3	0
unusual	-1	0	3	1
unusual	-1	0	3	2
unusual	-1	0	3	3
unusual	-1	0	3	4
unusual	-1	1	4	0
unusual	-1	1	4	1
unusual	-1	1	4	2
unusual	-1	1	4	3
unusual	-1	1	4	4
unusual	-1	0	4	0
unusual	-1	0	4	1
unusual	-1	0	4	2
unusual	-1	0	4	3
unusual	-1	0	4	4
unusual	-1	1	5	0
unusual	-1	1	5	1
unusual	-1	1	5	2
unusual	-1	1	5	3
unusual	-1	1	5	4
unusual	-1	0	5	0
unusual	-1	0	5	1
unusual	-1	0	5	2
unusual	-1	0	5	3
unusual	-1	0	5	4
unusual	-1	1	6	0
unusual	-1	1	6	1
unusual	-1	1	6	2
unusual	-1	1	6	3
unusual	-1	1	6	4
unusual	-1	0	6	0
unusual	-1	0	6	1
unusual	-1	0	6	2
unusual	-1	0	6	3
unusual	-1	0	6	4
unusual	-1	1	7	0
unusual	-1	1	7	1
unusual	-1	1	7	2
unusual	-1	1	7	3
unusual	-1	1	7	4
unusual	-1	0	7	0
unusual	-1	0	7	1
unusual	-1	0	7	2
unusual	-1	0	7	3
unusual	-1	0	7	4
unusual	-1	1	8	0
unusual	-1	1	8	1
unusual	-1	1	8	2
unusual	-1	1	8	3
unusual	-1	1	8	4
unusual	-1	0	8	0
unusual	-1	0	8	1
unusual	-1	0	8	2
unusual	-1	0	8	3
unusual	-1	0	8	4
unusual	-1	1	9	0
unusual	-1	1	9	1
unusual	-1	1	9	2
unusual	-1	1	9	3
unusual	-1	1	9	4
unusual	-1	0	9	0
unusual	-1	0	9	1
unusual	-1	0	9	2
unusual	-1	0	9	3
unusual	-1	0	9	4
unusual	-1	1	10	0
unusual	-1	1	10	1
unusual	-1	1	10	2
unusual	-1	1	10	3
unusual	-1	1	10	4
unusual	-1	0	10	0
unusual	-1	0	10	1
unusual	-1	0	10	2
unusual	-1	0	10	3
unusual	-1	0	10	4
unusual	-1	0	1	0
unusual	-1	0	1	1
unusual	-1	0	1	2
unusual	-1	0	1	3
unusual	-1	0	1	4
unusual	-1	1	1	0
unusual	-1	1	1	1
unusual	-1	1	1	2
unusual	-1	1	1	3
unusual	-1	1	1	4
unusual	-1	2	1	0
unusual	-1	2	1	1
unusual	-1	2	1	2
unusual	-1	2	1	3
unusual	-1	2	1	4
unusual	-1	3	1	0
unusual	-1	3	1	1
unusual	-1	3	1	2
unusual	-1	3	1	3
unusual	-1	3	1	4
unusual	-1	4	1	0
unusual	-1	4	1	1
unusual	-1	4	1	2
unusual	-1	4	1	3
unusual	-1	4	1	4
unusual	-1	5	1	0
unusual	-1	5	1	1
unusual	-1	5	1	2
unusual	-1	5	1	3
unusual	-1	5	1	4
unusual	-1	6	1	0
unusual	-1	6	1	1
unusual	-1	6	1	2
unusual	-1	6	1	3
unusual	-1	6	1	4
unusual	-1	7	1	0
unusual	-1	7	1	1
unusual	-1	7	1	2
unusual	-1	7	1	3
unusual	-1	7	1	4
unusual	-1	8	1	0
unusual	-1	8	1	1
unusual	-1	8	1	2
unusual	-1	8	1	3
unusual	-1	8	1	4
unusual	-1	9	1	0
unusual	-1	9	1	1
unusual	-1	9	1	2
unusual	-1	9	1	3
unusual	-1	9	1	4
unusual	-1	10	1	0
unusual	-1	10	1	1
unusual	-1	10	1	2
unusual	-1	10	1	3
unusual	-1	10	1	4
unusual	-1	0	0	1
unusual	-1	0	0	2
unusual	-1	0	0	3
unusual	-1	0	0	4
unusual	-1	1	0	0
unusual	-1	1	0	1
unusual	-1	1	0	2
unusual	-1	1	0	3
unusual	-1	1	0	4
unusual	-1	2	0	0
unusual	-1	2	0	1
unusual	-1	2	0	2
unusual	-1	2	0	3
unusual	-1	2	0	4
unusual	-1	3	0	0
unusual	-1	3	0	1
unusual	-1	3	0	2
unusual	-1	3	0	3
unusual	-1	3	0	4
unusual	-1	4	0	0
unusual	-1	4	0	1
unusual	-1	4	0	2
unusual	-1	4	0	3
unusual	-1	4	0	4
unusual	-1	5	0	0
unusual	-1	5	0	1
unusual	-1	5	0	2
unusual	-1	5	0	3
unusual	-1	5	0	4
unusual	-1	6	0	0
unusual	-1	6	0	1
unusual	-1	6	0	2
unusual	-1	6	0	3
unusual	-1	6	0	4
unusual	-1	7	0	0
unusual	-1	7	0	1
unusual	-1	7	0	2
unusual	-1	7	0	3
unusual	-1	7	0	4
unusual	-1	8	0	0
unusual	-1	8	0	1
unusual	-1	8	0	2
unusual	-1	8	0	3
unusual	-1	8	0	4
unusual	-1	9	0	0
unusual	-1	9	0	1
unusual	-1	9	0	2
unusual	-1	9	0	3
unusual	-1	9	0	4
unusual	-1	10	0	0
unusual	-1	10	0	1
unusual	-1	10	0	2
unusual	-1	10	0	3
unusual	-1	10	0	4
factor
